# Genetic regulation of lncRNA expression in the whole human brain

**DOI:** 10.1101/2024.05.20.594968

**Authors:** Yijie He, Yaqin Tang, Pengcheng Tan, Dongyu Huang, Yongheng Wang, Tong Wen, Lin Huang, Jia Wang, Lizhen Shao, Qinyu Cai, Zhimou Li, Yueyang Wang, Taihang Liu, Zhijie Han

## Abstract

Long non-coding RNAs (lncRNAs) play a key role in the human brain, and genetic variants regulate their expression. Herein, the expression quantitative trait loci (eQTL) of lncRNAs encompassing ten brain regions from 134 individuals was analyzed, and novel variants influencing lncRNA expression (eSNPs) and the respective affected lncRNAs (elncRNAs) were identified. The eSNPs are proximate to their corresponding elncRNAs, enriched in the non-coding genome, and have a high minor allele frequency. The elncRNAs exhibit a high-level and complex pattern of expression. The genetic regulation is more tissue-specific for lncRNAs than for protein-coding genes, with notable differences between cerebrum and cerebellum. However, it shows relatively similar patterns across the cortex regions. Furthermore, we observed a significant enrichment of eSNPs among variants associated with neurological disorders, especially insomnia, and identified insomnia-related lncRNAs involved in immune response functions. Moreover, the present study offers an improved tool for lncRNA quantification, a novel approach for lncRNA function analysis, and a database of lncRNA expression regulation in the human brain. These findings and resources will advance the research on non-coding gene expression regulation in neuroscience.
