## Supplementary Table S1 for "Genetic regulation of lncRNA expression in the whole human brain"

### Sheet: Sheet1
Supplementary Table S1 Characteristics of the samples used in this study
Brain region	Sample size	Institution	Ethnicity	Mean age at death (SD)	Sex ratio (female/male)
CRBL	130	SHRI and EBB	European	58.608 (18.744)	0.368421
FCTX	127	SHRI and EBB	European	57.882 (18.486)	0.365591
HIPP	122	SHRI and EBB	European	56.721 (18.134)	0.326087
MEDU	119	SHRI and EBB	European	56.445 (17.967)	0.352273
OCTX	129	SHRI and EBB	European	57.915 (18.49)	0.37234
PUTM	129	SHRI and EBB	European	57.783 (18.414)	0.34375
SNIG	101	SHRI and EBB	European	59.901 (18.901)	0.383562
TCTX	119	SHRI and EBB	European	59.529 (18.538)	0.383721
THAL	124	SHRI and EBB	European	57.548 (18.418)	0.362637
WHMT	131	SHRI and EBB	European	58.481 (18.733)	0.350515
Total	1231 (134 individuals)			58.478 (18.537)	0.353535
CRBL: cerebellar cortex; FCTX: frontal cortex; HIPP: hippocampus; MEDU: medulla (inferior olivary nucleus); OCTX: occipital cortex; PUTM: putamen; SNIG: substantia nigra; TCTX: temporal cortex; THAL: thalamus; WHMT: white matter. SHRI: Sun Health Research Institute Brain Bank of USA; EBB: the Medical Research Council Sudden Death Brain of Edinburgh.
