## Supplementary Table S5 for "Genetic regulation of lncRNA expression in the whole human brain"

### Sheet: Sheet1
Supplementary Table S5 The results of two-tailed Fisher’s exact test comparing proportion of differentially expressed lncRNAs in elncRNAs and in total quantified lncRNAs
Brain regions	Number of differentially expressed elncRNAs	Number of elncRNAs	Number of differentially expressed lncRNAs	Number of quantified lncRNAs	Odds ratio	95% CI	P values
CRBL	80	172	630	11587	8.55171	[6.39, 11.36]	2.2e-16
FCTX	10	125	89	11587	10.408	[4.71, 20.67]	1.789e-07
HIPP	3	122	41	11587	6.94518	[1.36, 22.24]	0.01132
MEDU	15	81	114	11587	18.8003	[9.76, 34.09]	1.033e-13
OCTX	10	119	97	11587	10.0345	[4.55, 19.88]	2.435e-07
PUTM	19	79	131	11587	21.2428	[11.8, 36.64]	2.2e-16
SNIG	14	70	86	11587	26.8911	[13.46, 50.56]	7.9e-15
TCTX	13	140	107	11587	10.0506	[5.06, 18.47]	4.445e-09
THAL	6	95	71	11587	10.2995	[3.57, 24.37]	5.008e-05
WHMT	37	124	288	11587	11.997	[7.93, 17.81]	2.2e-16
Whole Brain	116	440	908	11587	3.36377	[2.69, 4.19]	2.2e-16
