## Supplementary Table S6 for "Genetic regulation of lncRNA expression in the whole human brain"

### Sheet: Sheet1
Supplementary Table S6 The differentially expressed elncRNAs in each brain region
LncRNAs	Average Expression	t-statistic	Bayes factors	Fold change	P values	q values	Brain regions
ENSG00000250241	5.93915	-43.9525	572.532	-4.94415	1.28381e-254	7.06096e-253	CRBL
ENSG00000261621	5.70991	-20.5376	172.694	-3.38395	7.56714e-81	6.79498e-80	CRBL
ENSG00000260244	6.83551	-18.4734	141.926	-3.04748	1.85983e-67	1.23989e-66	CRBL
ENSG00000237943	4.74739	-26.9686	277.181	-2.66809	2.76226e-126	5.78759e-125	CRBL
ENSG00000260760	5.82247	-18.0419	135.72	-2.58508	9.35623e-65	5.79822e-64	CRBL
ENSG00000251372	5.58521	-13.0635	71.1725	-2.40325	1.27394e-36	4.27887e-36	CRBL
ENSG00000256427	4.89814	-14.619	89.8107	-2.36437	9.40404e-45	3.83127e-44	CRBL
ENSG00000241231	4.01757	-14.6928	90.7314	-2.13446	3.73086e-45	1.53418e-44	CRBL
ENSG00000259905	4.55246	-18.1925	137.876	-2.1119	1.07748e-65	6.87089e-65	CRBL
ENSG00000278611	3.71112	-18.4949	142.236	-2.03297	1.36263e-67	9.22393e-67	CRBL
ENSG00000228408	3.99833	-11.2819	51.8121	-2.027	3.66955e-28	1.0219e-27	CRBL
ENSG00000229321	6.29332	-15.5856	102.134	-2.01572	3.98956e-50	1.79123e-49	CRBL
ENSG00000237720	7.113	-25.0233	244.514	-1.99031	4.3952e-112	6.66858e-111	CRBL
ENSG00000236451	4.25235	-17.2698	124.836	-1.94748	5.13868e-60	2.82627e-59	CRBL
ENSG00000230839	3.9079	-20.0427	165.163	-1.86784	1.43178e-77	1.23526e-76	CRBL
ENSG00000235180	4.71883	-15.084	95.671	-1.83286	2.61911e-47	1.12981e-46	CRBL
ENSG00000224945	4.99349	-22.5488	204.172	-1.80716	1.53281e-94	1.87343e-93	CRBL
ENSG00000266489	4.44808	-8.6743	27.7521	-1.80044	1.29207e-17	2.86075e-17	CRBL
ENSG00000228793	4.08417	-11.7015	56.1699	-1.79029	4.56041e-30	1.31149e-29	CRBL
ENSG00000260032	6.87956	-18.6606	144.642	-1.7273	1.22185e-68	8.4002e-68	CRBL
ENSG00000232504	4.42402	-14.1401	83.9101	-1.67091	3.52156e-42	1.29124e-41	CRBL
ENSG00000260780	3.72047	-14.2311	85.0207	-1.66116	1.15435e-42	4.30435e-42	CRBL
ENSG00000248828	3.27498	-14.3848	86.9073	-1.59105	1.73577e-43	6.81911e-43	CRBL
ENSG00000235903	4.45435	-15.7249	103.954	-1.58319	6.42688e-51	2.97666e-50	CRBL
ENSG00000185904	6.37022	-22.2929	200.095	-1.57995	9.09823e-93	1.05348e-91	CRBL
ENSG00000273786	3.43157	17.0042	121.159	1.52242	2.05267e-58	1.11503e-57	CRBL
ENSG00000266900	4.09014	12.4411	64.1573	1.53278	1.47427e-33	4.60057e-33	CRBL
ENSG00000270154	3.88435	11.0818	49.7801	1.5373	2.84144e-27	7.76544e-27	CRBL
ENSG00000259712	4.61212	17.3674	126.196	1.54406	1.3135e-60	7.40947e-60	CRBL
ENSG00000224635	3.62512	19.6363	159.048	1.55373	6.56122e-75	5.34618e-74	CRBL
ENSG00000279066	4.62359	15.5734	101.975	1.56365	4.68044e-50	2.0802e-49	CRBL
ENSG00000259669	2.56179	32.244	368.361	1.57747	6.51137e-166	2.20385e-164	CRBL
ENSG00000269696	4.44445	19.5229	157.354	1.57989	3.58181e-74	2.81428e-73	CRBL
ENSG00000273301	3.82126	9.52109	34.9743	1.58303	8.69992e-21	2.2127e-20	CRBL
ENSG00000229278	2.95329	16.9182	119.974	1.59877	6.73111e-58	3.5683e-57	CRBL
ENSG00000260835	5.1038	17.8171	132.522	1.64264	2.31e-63	1.37351e-62	CRBL
ENSG00000255449	4.41901	20.5617	173.062	1.64347	5.23425e-81	4.79807e-80	CRBL
ENSG00000270116	4.0621	11.9932	59.2739	1.65101	2.00555e-31	5.84398e-31	CRBL
ENSG00000251455	3.14319	23.3562	217.162	1.68126	3.43847e-100	4.72789e-99	CRBL
ENSG00000269911	4.62083	28.4934	303.228	1.69035	1.3169e-137	3.21909e-136	CRBL
ENSG00000260398	4.88369	12.1028	60.4566	1.7069	6.10126e-32	1.82623e-31	CRBL
ENSG00000228139	3.47373	26.0257	261.258	1.70885	2.30761e-119	4.41455e-118	CRBL
ENSG00000247828	5.84784	24.8517	241.668	1.72694	7.59133e-111	1.1134e-109	CRBL
ENSG00000225527	4.26433	18.9976	149.573	1.74227	8.72217e-71	6.39626e-70	CRBL
ENSG00000248801	4.8696	20.5907	173.506	1.75243	3.35391e-81	3.13983e-80	CRBL
ENSG00000268555	4.13867	26.2282	264.664	1.78657	7.62832e-121	1.52566e-119	CRBL
ENSG00000270189	3.61714	27.2558	282.061	1.79907	2.09036e-128	4.84084e-127	CRBL
ENSG00000229195	3.30411	18.0869	136.364	1.79907	4.90656e-65	3.08412e-64	CRBL
ENSG00000271916	2.14491	25.1662	246.887	1.81275	4.08392e-113	6.42928e-112	CRBL
ENSG00000273203	4.83689	23.0277	211.855	1.83196	6.98929e-98	9.04497e-97	CRBL
ENSG00000278740	5.75907	14.2493	85.243	1.83802	9.23342e-43	3.4724e-42	CRBL
ENSG00000275601	4.49609	17.4428	127.25	1.8591	4.56264e-61	2.64153e-60	CRBL
ENSG00000236611	5.70041	19.834	162.014	1.87462	3.35907e-76	2.84229e-75	CRBL
ENSG00000273240	5.25874	21.0379	180.398	1.8776	3.36642e-84	3.44471e-83	CRBL
ENSG00000270035	4.4807	20.8507	177.504	1.88023	6.11064e-83	5.97485e-82	CRBL
ENSG00000277767	3.88355	16.3852	112.726	1.93586	9.67836e-55	4.83918e-54	CRBL
ENSG00000259372	3.42307	25.9776	260.45	1.94941	5.18397e-119	9.50394e-118	CRBL
ENSG00000259994	5.59967	14.1488	84.0167	2.02822	3.16412e-42	1.16993e-41	CRBL
ENSG00000278576	6.94432	19.3798	155.223	2.04226	3.03096e-73	2.33969e-72	CRBL
ENSG00000276007	5.09642	23.5181	219.787	2.06928	2.48138e-101	3.52195e-100	CRBL
ENSG00000248362	2.13833	29.3722	318.376	2.1234	3.43342e-144	8.88651e-143	CRBL
ENSG00000231599	3.11314	42.2675	543.561	2.12381	4.94793e-242	2.41899e-240	CRBL
ENSG00000256422	2.81148	46.3451	613.242	2.13506	2.6502e-272	1.94348e-270	CRBL
ENSG00000251603	2.05098	31.235	350.732	2.15192	2.98083e-158	9.36833e-157	CRBL
ENSG00000261428	4.67518	19.0507	150.354	2.1597	3.98593e-71	2.97256e-70	CRBL
ENSG00000257815	3.85689	52.6207	717.202	2.29143	0	0	CRBL
ENSG00000261098	6.50341	22.6417	205.658	2.31603	3.46252e-95	4.35288e-94	CRBL
ENSG00000131484	6.90125	16.3178	111.82	2.55401	2.39998e-54	1.18651e-53	CRBL
ENSG00000233593	4.9248	41.0265	522.085	2.623	1.05742e-232	4.65263e-231	CRBL
ENSG00000260060	3.99279	30.2685	333.908	2.67906	6.10734e-151	1.67952e-149	CRBL
ENSG00000233542	4.11112	52.8984	721.698	2.90091	0	0	CRBL
ENSG00000231335	4.35497	32.7747	377.652	2.9494	5.97872e-170	2.1922e-168	CRBL
ENSG00000229246	3.76137	46.366	613.596	2.97749	1.86036e-272	1.63712e-270	CRBL
ENSG00000263164	8.16065	20.1897	167.39	3.04748	1.53814e-78	1.35356e-77	CRBL
ENSG00000272871	6.18015	25.251	248.299	3.08996	9.93769e-114	1.74903e-112	CRBL
ENSG00000257180	4.77603	27.0788	279.052	3.104	4.24497e-127	9.33893e-126	CRBL
ENSG00000272420	3.52211	38.5601	479.121	4.19608	4.894e-214	1.9576e-212	CRBL
ENSG00000253361	3.74895	44.0401	574.032	5.34197	2.86381e-255	1.80011e-253	CRBL
ENSG00000227078	4.02301	62.3027	868.4	6.31767	0	0	CRBL
ENSG00000243620	3.18226	50.6782	685.493	9.20917	1.08789e-303	1.19668e-301	CRBL
ENSG00000243620	3.18226	-6.197	11.1379	-1.60705	7.83309e-10	6.0466e-09	FCTX
ENSG00000251600	3.4323	15.2754	98.9696	1.5275	2.24485e-48	1.64623e-46	FCTX
ENSG00000261738	2.96551	22.6101	205.776	1.55108	5.78388e-95	2.54491e-92	FCTX
ENSG00000248828	3.27498	15.3122	99.4413	1.64015	1.39695e-48	1.22932e-46	FCTX
ENSG00000253839	2.95799	19.0825	151.567	1.64276	2.50076e-71	5.50168e-69	FCTX
ENSG00000254377	4.64525	10.5767	45.7296	1.66799	4.37592e-25	1.48108e-23	FCTX
ENSG00000236451	4.25235	13.0607	72.0403	1.70237	1.31692e-36	7.24307e-35	FCTX
ENSG00000261037	3.98164	16.7898	119.025	1.88517	3.94127e-57	4.3354e-55	FCTX
ENSG00000275286	3.86561	10.1974	42.1111	2.23631	1.69313e-23	4.96651e-22	FCTX
ENSG00000266489	4.44808	12.678	67.7045	2.31953	1.0379e-34	5.07416e-33	FCTX
ENSG00000241231	4.01757	9.41384	35.1731	1.68746	2.26578e-20	1.10771e-18	HIPP
ENSG00000241328	4.10269	19.7385	161.326	1.88464	1.41982e-75	6.24721e-73	HIPP
ENSG00000275286	3.86561	13.0454	72.0032	2.78179	1.57059e-36	1.72765e-34	HIPP
ENSG00000273301	3.82126	-14.2756	86.451	-1.98882	6.68864e-43	4.90501e-41	MEDU
ENSG00000236451	4.25235	-13.6634	79.0793	-1.76764	1.11556e-39	6.13559e-38	MEDU
ENSG00000275286	3.86561	-6.50681	13.0599	-1.71815	1.11386e-10	7.10289e-10	MEDU
ENSG00000259994	5.59967	-9.22812	33.3946	-1.64908	1.16245e-19	2.4356e-18	MEDU
ENSG00000254377	4.64525	-9.6003	36.6592	-1.61858	4.26756e-21	9.88277e-20	MEDU
ENSG00000253361	3.74895	-7.62893	20.6714	-1.60524	4.71555e-14	4.71555e-13	MEDU
ENSG00000266489	4.44808	-6.58071	13.5268	-1.59963	6.9076e-11	4.64386e-10	MEDU
ENSG00000227078	4.02301	-6.99674	16.2461	-1.53746	4.28914e-12	3.31092e-11	MEDU
ENSG00000261621	5.70991	5.76803	8.66568	1.50245	1.01325e-08	4.95368e-08	MEDU
ENSG00000228793	4.08417	10.2221	42.3599	1.70835	1.3386e-23	3.68114e-22	MEDU
ENSG00000261706	3.90945	16.0308	108.829	1.84641	1.12384e-52	1.6483e-50	MEDU
ENSG00000256427	4.89814	11.996	60.2402	2.12298	1.94682e-31	7.78727e-30	MEDU
ENSG00000226496	3.36222	25.9728	260.857	2.30521	5.66531e-119	2.49274e-116	MEDU
ENSG00000228408	3.99833	13.4044	76.0307	2.35559	2.40117e-38	1.17391e-36	MEDU
ENSG00000232560	3.14679	21.9221	194.875	2.64992	3.27634e-90	7.20796e-88	MEDU
ENSG00000261621	5.70991	-7.54371	20.117	-1.66356	8.83634e-14	1.08e-12	OCTX
ENSG00000243620	3.18226	-5.85298	9.21137	-1.5616	6.18321e-09	3.53327e-08	OCTX
ENSG00000228408	3.99833	-6.64927	14.0286	-1.53921	4.41529e-11	3.59764e-10	OCTX
ENSG00000224050	2.57625	9.8622	39.0797	1.52666	3.90588e-22	1.43216e-20	OCTX
ENSG00000261037	3.98164	10.8596	48.5691	1.53922	2.66908e-26	1.67771e-24	OCTX
ENSG00000250056	5.11661	17.5379	129.408	1.54017	1.20227e-61	2.645e-59	OCTX
ENSG00000236451	4.25235	10.7009	47.0084	1.55553	1.29111e-25	7.10112e-24	OCTX
ENSG00000275286	3.86561	8.62409	28.3968	1.98097	1.95662e-17	3.58715e-16	OCTX
ENSG00000254377	4.64525	17.2294	125.109	2.17278	9.04829e-60	1.32708e-57	OCTX
ENSG00000266489	4.44808	13.0807	72.3296	2.36062	1.0453e-36	1.14983e-34	OCTX
ENSG00000253361	3.74895	-9.60478	36.4027	-1.76374	4.09833e-21	5.63521e-20	PUTM
ENSG00000233593	4.9248	-14.1096	84.1828	-1.60792	5.11436e-42	1.18438e-40	PUTM
ENSG00000266489	4.44808	-6.31854	11.572	-1.54614	3.68129e-10	2.28136e-09	PUTM
ENSG00000250241	5.93915	7.23242	17.5396	1.51309	8.31023e-13	6.09417e-12	PUTM
ENSG00000261402	4.11576	24.9459	243.711	1.55311	1.60366e-111	1.76402e-109	PUTM
ENSG00000261598	2.56714	15.3862	100.177	1.59125	5.35498e-49	1.47262e-47	PUTM
ENSG00000248378	3.12415	14.6313	90.6012	1.62424	8.0743e-45	1.97372e-43	PUTM
ENSG00000257176	3.63037	26.9995	278.147	1.72315	1.6502e-126	3.63044e-124	PUTM
ENSG00000274031	5.06954	10.3833	43.5976	1.76362	2.86102e-24	4.19617e-23	PUTM
ENSG00000228857	3.70172	25.2468	248.704	1.80288	1.07532e-113	1.57713e-111	PUTM
ENSG00000251372	5.58521	9.02741	31.3792	1.87448	6.59666e-19	7.44238e-18	PUTM
ENSG00000260780	3.72047	20.9909	180.222	2.0051	7.00936e-84	4.40588e-82	PUTM
ENSG00000234405	3.80241	22.2039	199.214	2.07198	3.76537e-92	2.76127e-90	PUTM
ENSG00000240045	2.78304	30.4945	338.199	2.37916	1.21567e-152	5.34897e-150	PUTM
ENSG00000259905	4.55246	22.355	201.613	2.40075	3.39817e-93	2.99039e-91	PUTM
ENSG00000241231	4.01757	17.8075	132.984	2.43884	2.65499e-63	9.73497e-62	PUTM
ENSG00000260760	5.82247	18.5829	144.1	2.65238	3.80329e-68	1.85938e-66	PUTM
ENSG00000261621	5.70991	17.2134	124.658	2.90531	1.12997e-59	3.82452e-58	PUTM
ENSG00000260244	6.83551	17.9497	135.003	2.98362	3.50148e-64	1.40059e-62	PUTM
ENSG00000275286	3.86561	-10.675	46.6108	-2.53544	1.66631e-25	1.0474e-23	SNIG
ENSG00000257180	4.77603	-11.8457	58.5505	-1.94265	9.81099e-31	1.07921e-28	SNIG
ENSG00000260244	6.83551	-8.15083	24.4866	-1.83326	8.80588e-16	2.03926e-14	SNIG
ENSG00000236451	4.25235	-11.811	58.1816	-1.71474	1.42292e-30	1.25217e-28	SNIG
ENSG00000272541	4.4876	-7.52392	19.8104	-1.59952	1.02148e-13	1.79781e-12	SNIG
ENSG00000266489	4.44808	-6.07676	10.3361	-1.59724	1.63211e-09	1.15827e-08	SNIG
ENSG00000272420	3.52211	-7.02736	16.3493	-1.53165	3.47496e-12	4.77807e-11	SNIG
ENSG00000204110	3.80608	17.5502	129.501	1.55628	1.01031e-61	1.48179e-59	SNIG
ENSG00000260760	5.82247	6.96269	15.9145	1.57257	5.41545e-12	7.22059e-11	SNIG
ENSG00000278611	3.71112	10.5565	45.4584	1.63382	5.33401e-25	2.93371e-23	SNIG
ENSG00000228408	3.99833	7.60384	20.3877	1.72893	5.67685e-14	1.04076e-12	SNIG
ENSG00000256427	4.89814	8.07797	23.9258	1.75447	1.55634e-15	3.42394e-14	SNIG
ENSG00000261621	5.70991	8.76067	29.3563	1.92445	6.30115e-18	1.84834e-16	SNIG
ENSG00000230223	2.60467	41.4836	529.817	3.97837	3.94756e-236	1.73692e-233	SNIG
ENSG00000243620	3.18226	-5.30376	6.27616	-1.52141	1.34365e-07	6.64279e-07	TCTX
ENSG00000251600	3.4323	14.6039	90.5663	1.52162	1.13824e-44	1.25206e-42	TCTX
ENSG00000275759	6.07732	9.48491	35.7342	1.5379	1.20295e-20	3.3081e-19	TCTX
ENSG00000251372	5.58521	5.8882	9.46014	1.54121	5.02857e-09	3.25378e-08	TCTX
ENSG00000229321	6.29332	9.00608	31.6018	1.56283	7.91859e-19	1.8031e-17	TCTX
ENSG00000275409	4.99374	9.3526	34.5737	1.56574	3.89671e-20	1.00856e-18	TCTX
ENSG00000272541	4.4876	8.12904	24.5236	1.59931	1.04461e-15	1.99838e-14	TCTX
ENSG00000236451	4.25235	11.8556	58.8273	1.65287	8.82229e-31	3.23484e-29	TCTX
ENSG00000248828	3.27498	16.1387	110.316	1.70252	2.66164e-53	3.90374e-51	TCTX
ENSG00000254377	4.64525	12.2679	63.2662	1.82621	1.00245e-32	5.51345e-31	TCTX
ENSG00000275286	3.86561	8.80754	29.9434	2.06001	4.25635e-18	8.5127e-17	TCTX
ENSG00000261037	3.98164	19.548	158.485	2.0873	2.47195e-74	1.08766e-71	TCTX
ENSG00000266489	4.44808	11.6363	56.5148	2.23049	9.09755e-30	3.07917e-28	TCTX
ENSG00000263164	8.16065	-10.9638	49.7535	-1.97476	9.38247e-27	6.64155e-25	THAL
ENSG00000275286	3.86561	-7.0988	17.1918	-1.78238	2.11977e-12	2.66486e-11	THAL
ENSG00000253361	3.74895	-8.54881	27.9656	-1.67823	3.62976e-17	1.22853e-15	THAL
ENSG00000239922	3.8328	13.1433	73.166	1.54599	5.06382e-37	7.42694e-35	THAL
ENSG00000260244	6.83551	8.03381	23.9327	1.72482	2.19318e-15	5.67648e-14	THAL
ENSG00000228408	3.99833	8.75965	29.6809	1.76995	6.35556e-18	2.33037e-16	THAL
ENSG00000275286	3.86561	-14.0894	84.0102	-2.88644	6.54412e-42	6.69631e-41	WHMT
ENSG00000273301	3.82126	-18.374	141.138	-2.25029	7.88269e-67	2.31226e-65	WHMT
ENSG00000254377	4.64525	-17.6203	130.404	-2.19186	3.76269e-62	7.88373e-61	WHMT
ENSG00000259994	5.59967	-12.7658	68.5172	-1.90476	3.84335e-35	2.9668e-34	WHMT
ENSG00000257180	4.77603	-12.5616	66.2304	-1.86402	3.84105e-34	2.81677e-33	WHMT
ENSG00000261098	6.50341	-13.746	79.8813	-1.7561	4.15999e-40	4.06755e-39	WHMT
ENSG00000251372	5.58521	-7.4206	18.947	-1.67907	2.16538e-13	7.16366e-13	WHMT
ENSG00000261428	4.67518	-11.8197	58.1636	-1.67098	1.29651e-30	8.51439e-30	WHMT
ENSG00000275601	4.49609	-13.5313	77.3391	-1.64797	5.36559e-39	4.91846e-38	WHMT
ENSG00000253361	3.74895	-8.19012	24.6675	-1.62454	6.46554e-16	2.41088e-15	WHMT
ENSG00000272375	4.31249	-11.2657	52.3965	-1.61109	4.33597e-28	2.68708e-27	WHMT
ENSG00000263164	8.16065	-7.48628	19.4152	-1.59141	1.34451e-13	4.51593e-13	WHMT
ENSG00000273492	5.48158	-18.3315	140.526	-1.58433	1.45623e-66	4.00464e-65	WHMT
ENSG00000275409	4.99374	-10.0393	40.4413	-1.5823	7.5241e-23	4.08717e-22	WHMT
ENSG00000272420	3.52211	-8.54749	27.4963	-1.57979	3.66907e-17	1.49481e-16	WHMT
ENSG00000272871	6.18015	-8.51242	27.2139	-1.57425	4.88504e-17	1.97194e-16	WHMT
ENSG00000229321	6.29332	-9.32095	33.9828	-1.55559	5.15081e-20	2.33645e-19	WHMT
ENSG00000227078	4.02301	-7.14529	17.0255	-1.52286	1.53299e-12	4.7501e-12	WHMT
ENSG00000224050	2.57625	-9.73088	37.6183	-1.51441	1.3041e-21	6.54215e-21	WHMT
ENSG00000237667	4.61698	-9.43873	35.0135	-1.50617	1.81589e-20	8.41045e-20	WHMT
ENSG00000243620	3.18226	-5.3988	6.42036	-1.50556	8.04155e-08	1.87211e-07	WHMT
ENSG00000259126	2.15301	16.3641	113.125	1.54039	1.28939e-54	2.36389e-53	WHMT
ENSG00000225706	4.65583	13.5314	77.3396	1.56207	5.36255e-39	4.91846e-38	WHMT
ENSG00000248508	4.2644	20.461	172.134	1.58577	2.45755e-80	1.35165e-78	WHMT
ENSG00000229989	5.14436	14.9104	94.1728	1.59498	2.39415e-46	3.19221e-45	WHMT
ENSG00000254081	3.50337	21.7996	192.876	1.63137	2.26691e-89	2.4936e-87	WHMT
ENSG00000239922	3.8328	19.4332	156.648	1.79916	1.37196e-73	5.03052e-72	WHMT
ENSG00000232504	4.42402	17.734	132.006	1.85429	7.5349e-63	1.65768e-61	WHMT
ENSG00000259891	7.3472	23.301	216.819	1.914	8.47785e-100	1.24342e-97	WHMT
ENSG00000235903	4.45435	26.9174	276.777	1.97705	6.65454e-126	2.928e-123	WHMT
ENSG00000226864	5.82846	13.5496	77.5546	1.97946	4.31955e-39	4.13174e-38	WHMT
ENSG00000250241	5.93915	14.2115	85.4957	2.14893	1.46952e-42	1.61647e-41	WHMT
ENSG00000235180	4.71883	20.5211	173.051	2.16401	9.7866e-81	6.15157e-79	WHMT
ENSG00000237943	4.74739	19.7473	161.336	2.19713	1.24327e-75	6.0782e-74	WHMT
ENSG00000256427	4.89814	13.3641	75.3797	2.21167	3.85148e-38	3.45848e-37	WHMT
ENSG00000232560	3.14679	18.1824	138.385	2.24987	1.24862e-65	3.23172e-64	WHMT
ENSG00000228793	4.08417	20.9779	180.07	2.56406	8.5771e-84	6.28987e-82	WHMT
