## Supplementary Table S8 for "Genetic regulation of lncRNA expression in the whole human brain"

### Sheet: Sheet1
Supplementary Table S8 Comparison of characteristic features between the elncRNAs from distinct brain regions by two-tailed Wilcoxon test
Brain region 1	Brain region 2	Feature	Name	Average measurement of feature		Measurement error		P value
				Brain region 1	Brain region 2	Brain region 1	Brain region 2
CRBL	THAL	HT1080_cytosol	HT1080 cytosol expression	0.00304764	0.0153109	0.00136175	0.0131435	0.000815851
CRBL	PUTM	GM12878	GM12878 nuclear/cytoplasmic ratio	0.405848	0.31018	0.0163564	0.0205742	0.00104474
CRBL	THAL	GM12878	GM12878 nuclear/cytoplasmic ratio	0.405848	0.31894	0.0163564	0.0169688	0.00165713
CRBL	THAL	mean_exp	Mean of expression in human tissues	0.00398806	0.00645067	0.00148326	0.00366793	0.00309845
CRBL	THAL	max_exp	Maximum expression in human tissues	0.00346676	0.00288648	0.00216736	0.00141493	0.00345415
CRBL	THAL	IMR.90_cytosol	IMR.90 cytosol expression	0.0115303	0.00591465	0.00843416	0.00269549	0.00358829
CRBL	MEDU	SK.MEL.5_cytosol	SK.MEL.5 cytosol expression	0.00887091	0.0228379	0.00550839	0.0178045	0.00370248
CRBL	THAL	A549	A549 nuclear/cytoplasmic ratio	0.500226	0.409647	0.021431	0.0235687	0.00389296
CRBL	THAL	keratinocyte_cytosol	keratinocyte cytosol expression	0.0041198	0.00941111	0.00274695	0.00734627	0.00437038
CRBL	PUTM	A549	A549 nuclear/cytoplasmic ratio	0.500226	0.41577	0.021431	0.0228793	0.00478585
CRBL	TCTX	IMR.90_cytosol	IMR.90 cytosol expression	0.0115303	0.00435246	0.00843416	0.00175091	0.00495665
CRBL	MEDU	GM12878	GM12878 nuclear/cytoplasmic ratio	0.405848	0.324776	0.0163564	0.0216533	0.00593785
CRBL	MEDU	keratinocyte_cytosol	keratinocyte cytosol expression	0.0041198	0.0108706	0.00274695	0.00802216	0.00632788
CRBL	THAL	gene_length	Gene length	0.0254802	0.0329165	0.00504453	0.00697012	0.00633936
CRBL	THAL	MCF.7	MCF.7 nuclear/cytoplasmic ratio	0.443675	0.368769	0.0183026	0.0181944	0.00653099
CRBL	THAL	IMR.90_cell	IMR.90 whole cell expression	0.00718533	0.0190566	0.00265948	0.0133506	0.0070829
CRBL	THAL	NCI.H460_cytosol	NCI.H460 cytosol expression	0.00839953	0.015631	0.00358602	0.0093249	0.00731093
CRBL	WHMT	GM12878	GM12878 nuclear/cytoplasmic ratio	0.405848	0.337809	0.0163564	0.0162686	0.00761431
CRBL	THAL	SK.MEL.5_cytosol	SK.MEL.5 cytosol expression	0.00887091	0.0198338	0.00550839	0.0149	0.00808424
CRBL	MEDU	NCI.H460_cytosol	NCI.H460 cytosol expression	0.00839953	0.0145376	0.00358602	0.0103085	0.00841502
CRBL	MEDU	HT1080_cytosol	HT1080 cytosol expression	0.00304764	0.016413	0.00136175	0.014471	0.00852587
CRBL	THAL	A549_cytosol	A549 cytosol expression	0.0114582	0.0226143	0.00524033	0.012627	0.00861831
CRBL	THAL	MCF.7_cytosol	MCF.7 cytosol expression	0.00297668	0.00597798	0.00104899	0.00328485	0.00963091
CRBL	WHMT	genomic_classification	Genomic classification	0.4645	0.374707	0.0242291	0.0284302	0.00994922
CRBL	PUTM	max_exp	Maximum expression in human tissues	0.00346676	0.00284509	0.00216736	0.000931042	0.00998224
CRBL	MEDU	IMR.90_cytosol	IMR.90 cytosol expression	0.0115303	0.00382765	0.00843416	0.00135057	0.010084
CRBL	MEDU	SK.N.SH	SK.N.SH nuclear/cytoplasmic ratio	0.398287	0.321382	0.0164448	0.0212258	0.0102095
CRBL	MEDU	mean_exp	Mean of expression in human tissues	0.00398806	0.0073808	0.00148326	0.00428245	0.0104789
CRBL	MEDU	max_exp	Maximum expression in human tissues	0.00346676	0.00317908	0.00216736	0.00164476	0.0106365
CRBL	MEDU	A549	A549 nuclear/cytoplasmic ratio	0.500226	0.42104	0.021431	0.0273332	0.0117619
CRBL	THAL	HeLa.S3	HeLa.S3 nuclear/cytoplasmic ratio	0.50467	0.403246	0.0273183	0.0230778	0.0118975
CRBL	SNIG	gene_length	Gene length	0.0254802	0.0348907	0.00504453	0.00940298	0.0120298
CRBL	PUTM	mean_exp	Mean of expression in human tissues	0.00398806	0.00562953	0.00148326	0.00220566	0.0125569
CRBL	PUTM	K562	K562 nuclear/cytoplasmic ratio	0.492815	0.403967	0.0207224	0.0293003	0.0132434
CRBL	THAL	IMR.90_nucleus	IMR.90 nucleus expression	0.000464689	0.00105059	0.000181725	0.000384178	0.0134933
CRBL	MEDU	Length_ExonProj	Exonic length	0.0294527	0.0308148	0.00692646	0.00403001	0.0139661
CRBL	THAL	endothelial.cell.of.umbilical.vein_cytosol	endothelial.cell.of.umbilical.vein cytosol expression	0.00487055	0.0148166	0.00202148	0.0113612	0.0146201
CRBL	PUTM	HeLa.S3	HeLa.S3 nuclear/cytoplasmic ratio	0.50467	0.382794	0.0273183	0.0347109	0.0148318
CRBL	THAL	HepG2	HepG2 nuclear/cytoplasmic ratio	0.455539	0.368247	0.0243607	0.0205915	0.0149496
CRBL	PUTM	IMR.90_cytosol	IMR.90 cytosol expression	0.0115303	0.0169515	0.00843416	0.013651	0.0151269
CRBL	PUTM	HepG2	HepG2 nuclear/cytoplasmic ratio	0.455539	0.36095	0.0243607	0.0251708	0.0153355
CRBL	THAL	Length_ExonProj	Exonic length	0.0294527	0.0290933	0.00692646	0.00351446	0.0155579
CRBL	THAL	HeLa.S3_cytosol	HeLa.S3 cytosol expression	0.00369	0.00268834	0.00164147	0.000647468	0.0156266
CRBL	PUTM	keratinocyte	keratinocyte nuclear/cytoplasmic ratio	0.424113	0.333262	0.0237328	0.0290116	0.0162361
CRBL	WHMT	gene_length	Gene length	0.0254802	0.0367739	0.00504453	0.00664097	0.0169819
CRBL	THAL	genomic_classification	Genomic classification	0.4645	0.374808	0.0242291	0.0341813	0.017513
CRBL	MEDU	IMR.90_cell	IMR.90 whole cell expression	0.00718533	0.0202842	0.00265948	0.0145733	0.0177265
CRBL	PUTM	HT1080_cytosol	HT1080 cytosol expression	0.00304764	0.00470638	0.00136175	0.00276654	0.0186904
CRBL	HIPP	K562	K562 nuclear/cytoplasmic ratio	0.492815	0.417288	0.0207224	0.022796	0.0206211
CRBL	THAL	endothelial.cell.of.umbilical.vein_cell	endothelial.cell.of.umbilical.vein whole cell expression	0.00624038	0.0120403	0.00258006	0.00703653	0.02074
CRBL	HIPP	IMR.90_cytosol	IMR.90 cytosol expression	0.0115303	0.00496977	0.00843416	0.00200031	0.0210117
CRBL	FCTX	HeLa.S3	HeLa.S3 nuclear/cytoplasmic ratio	0.50467	0.411476	0.0273183	0.0256154	0.0210264
CRBL	HIPP	HeLa.S3	HeLa.S3 nuclear/cytoplasmic ratio	0.50467	0.415216	0.0273183	0.0239713	0.0210264
CRBL	MEDU	A549_cell	A549 whole cell expression	0.00507545	0.0128192	0.00213422	0.00843056	0.0211978
CRBL	FCTX	IMR.90_cytosol	IMR.90 cytosol expression	0.0115303	0.0029717	0.00843416	0.000975203	0.0213515
CRBL	THAL	keratinocyte	keratinocyte nuclear/cytoplasmic ratio	0.424113	0.338002	0.0237328	0.0231625	0.0218223
SNIG	WHMT	genomic_classification	Genomic classification	0.490683	0.374707	0.0407062	0.0284302	0.0218908
CRBL	THAL	median_exp	Median of expression in human tissues	0.00361651	0.00977433	0.000943777	0.00606947	0.021961
CRBL	PUTM	SK.N.SH	SK.N.SH nuclear/cytoplasmic ratio	0.398287	0.34283	0.0164448	0.0210557	0.0221186
CRBL	PUTM	endothelial.cell.of.umbilical	endothelial.cell.of.umbilical nuclear/cytoplasmic ratio	0.416054	0.337848	0.0204845	0.0230229	0.0221219
CRBL	PUTM	MCF.7	MCF.7 nuclear/cytoplasmic ratio	0.443675	0.377044	0.0183026	0.0223795	0.0222034
CRBL	FCTX	K562	K562 nuclear/cytoplasmic ratio	0.492815	0.414467	0.0207224	0.0282915	0.022217
CRBL	THAL	MCF.7_cell	MCF.7 whole cell expression	0.00463018	0.00996737	0.00153438	0.00611959	0.0228664
OCTX	SNIG	GWAS_SNP	GWAS SNPs in promoters	0	0.0217391	0	0.0123651	0.0231536
CRBL	HIPP	genomic_classification	Genomic classification	0.4645	0.382527	0.0242291	0.0282158	0.0233094
CRBL	TCTX	GM12878	GM12878 nuclear/cytoplasmic ratio	0.405848	0.347218	0.0163564	0.017081	0.0243355
CRBL	FCTX	genomic_classification	Genomic classification	0.4645	0.385246	0.0242291	0.0278684	0.0248152
CRBL	MEDU	gene_length	Gene length	0.0254802	0.0366414	0.00504453	0.00864971	0.0248757
TCTX	THAL	HT1080_cytosol	HT1080 cytosol expression	0.00171121	0.0153109	0.000442985	0.0131435	0.0255263
CRBL	THAL	HepG2_cytosol	HepG2 cytosol expression	0.00788952	0.0097387	0.00372848	0.00544878	0.0256407
FCTX	THAL	HT1080_cytosol	HT1080 cytosol expression	0.00144142	0.0153109	0.000334609	0.0131435	0.0260957
CRBL	MEDU	A549_cytosol	A549 cytosol expression	0.0114582	0.0241198	0.00524033	0.0147577	0.026656
CRBL	PUTM	median_exp	Median of expression in human tissues	0.00361651	0.00705162	0.000943777	0.00271999	0.0284422
CRBL	MEDU	HeLa.S3	HeLa.S3 nuclear/cytoplasmic ratio	0.50467	0.409454	0.0273183	0.0298023	0.0290776
CRBL	MEDU	K562	K562 nuclear/cytoplasmic ratio	0.492815	0.415683	0.0207224	0.028124	0.0295526
CRBL	HIPP	keratinocyte	keratinocyte nuclear/cytoplasmic ratio	0.424113	0.348253	0.0237328	0.0220384	0.0296402
CRBL	PUTM	IMR.90	IMR.90 nuclear/cytoplasmic ratio	0.370099	0.245068	0.0366686	0.0306808	0.0297582
OCTX	THAL	HT1080_cytosol	HT1080 cytosol expression	0.00142988	0.0153109	0.000332365	0.0131435	0.0298756
CRBL	HIPP	A549	A549 nuclear/cytoplasmic ratio	0.500226	0.432598	0.021431	0.0238569	0.0311172
CRBL	MEDU	endothelial.cell.of.umbilical	endothelial.cell.of.umbilical nuclear/cytoplasmic ratio	0.416054	0.340047	0.0204845	0.0232231	0.0313915
CRBL	MEDU	keratinocyte	keratinocyte nuclear/cytoplasmic ratio	0.424113	0.344217	0.0237328	0.0264979	0.0316898
CRBL	TCTX	keratinocyte_cytosol	keratinocyte cytosol expression	0.0041198	0.00192466	0.00274695	0.000425761	0.0319099
SNIG	WHMT	hg38_phastCons20way_exons_merged_mean_score	Nucleotide conservation 20 mammals	0.174126	0.113418	0.0252106	0.0131334	0.0327674
CRBL	THAL	A549_cell	A549 whole cell expression	0.00507545	0.0107928	0.00213422	0.00691268	0.0336911
CRBL	SNIG	K562	K562 nuclear/cytoplasmic ratio	0.492815	0.412294	0.0207224	0.0341594	0.0338154
CRBL	THAL	HepG2_cell	HepG2 whole cell expression	0.0109508	0.0112636	0.00475459	0.00461818	0.0352353
CRBL	MEDU	endothelial.cell.of.umbilical.vein_cytosol	endothelial.cell.of.umbilical.vein cytosol expression	0.00487055	0.016733	0.00202148	0.0133074	0.0356575
CRBL	HIPP	GM12878	GM12878 nuclear/cytoplasmic ratio	0.405848	0.350733	0.0163564	0.0174259	0.0359451
CRBL	PUTM	NCI.H460_cytosol	NCI.H460 cytosol expression	0.00839953	0.00686214	0.00358602	0.00306467	0.0367113
CRBL	WHMT	MCF.7	MCF.7 nuclear/cytoplasmic ratio	0.443675	0.388393	0.0183026	0.018775	0.0370895
CRBL	WHMT	HepG2	HepG2 nuclear/cytoplasmic ratio	0.455539	0.383683	0.0243607	0.0227779	0.0371816
CRBL	PUTM	SK.MEL.5_cytosol	SK.MEL.5 cytosol expression	0.00887091	0.0065061	0.00550839	0.00187588	0.0371896
CRBL	THAL	endothelial.cell.of.umbilical	endothelial.cell.of.umbilical nuclear/cytoplasmic ratio	0.416054	0.34995	0.0204845	0.0195321	0.0378282
SNIG	THAL	genomic_classification	Genomic classification	0.490683	0.374808	0.0407062	0.0341813	0.0384233
CRBL	TCTX	max_exp	Maximum expression in human tissues	0.00346676	0.00138269	0.00216736	0.000207544	0.0385698
CRBL	THAL	H1.hESC_cell	H1.hESC whole cell expression	0.0143294	0.0106287	0.00771215	0.00573145	0.0395623
CRBL	THAL	GM12878_cytosol	GM12878 cytosol expression	0.00575582	0.0107023	0.00149422	0.00430003	0.0396349
CRBL	MEDU	median_exp	Median of expression in human tissues	0.00361651	0.0113974	0.000943777	0.00709391	0.039757
CRBL	PUTM	CRISPR_candidate	Regulates cell proliferation	0	0.0253165	0	0.0177863	0.039955
CRBL	THAL	SK.N.SH_cytosol	SK.N.SH cytosol expression	0.00399551	0.0150757	0.00161824	0.0127987	0.0405333
CRBL	TCTX	K562	K562 nuclear/cytoplasmic ratio	0.492815	0.428686	0.0207224	0.0236152	0.0415221
CRBL	THAL	SK.N.SH	SK.N.SH nuclear/cytoplasmic ratio	0.398287	0.346163	0.0164448	0.0190211	0.0423201
CRBL	WHMT	CRISPR_candidate	Regulates cell proliferation	0	0.0245902	0	0.0140793	0.0424096
CRBL	WHMT	A549	A549 nuclear/cytoplasmic ratio	0.500226	0.438308	0.021431	0.0249115	0.0427094
CRBL	TCTX	IMR.90_cell	IMR.90 whole cell expression	0.00718533	0.00543744	0.00265948	0.00114177	0.043025
CRBL	SNIG	GWAS_SNP	GWAS SNPs in promoters	0.00299401	0.0217391	0.00299401	0.0123651	0.0433337
CRBL	OCTX	HeLa.S3	HeLa.S3 nuclear/cytoplasmic ratio	0.50467	0.428656	0.0273183	0.0252062	0.0434616
CRBL	TCTX	gene_length	Gene length	0.0254802	0.0290351	0.00504453	0.00543003	0.0438781
CRBL	HIPP	endothelial.cell.of.umbilical	endothelial.cell.of.umbilical nuclear/cytoplasmic ratio	0.416054	0.355426	0.0204845	0.0202064	0.0445926
FCTX	SNIG	genomic_classification	Genomic classification	0.385246	0.490683	0.0278684	0.0407062	0.04507
CRBL	MEDU	MCF.7	MCF.7 nuclear/cytoplasmic ratio	0.443675	0.378454	0.0183026	0.0228244	0.0451576
HIPP	SNIG	genomic_classification	Genomic classification	0.382527	0.490683	0.0282158	0.0407062	0.0452062
CRBL	MEDU	endothelial.cell.of.umbilical.vein_cell	endothelial.cell.of.umbilical.vein whole cell expression	0.00624038	0.0128683	0.00258006	0.00811304	0.0452551
CRBL	TCTX	Length_ExonProj	Exonic length	0.0294527	0.0270818	0.00692646	0.00267544	0.0455839
SNIG	TCTX	hg38_phastCons20way_exons_merged_mean_score	Nucleotide conservation 20 mammals	0.174126	0.112956	0.0252106	0.0110947	0.0456081
CRBL	OCTX	IMR.90_cytosol	IMR.90 cytosol expression	0.0115303	0.00274295	0.00843416	0.000953009	0.045774
SNIG	TCTX	hg38_phastCons100way_exons_merged_mean_score	Nucleotide conservation 100 vertebrates	0.14892	0.0928329	0.0242815	0.00999751	0.0480437
CRBL	MEDU	SK.N.SH_cytosol	SK.N.SH cytosol expression	0.00399551	0.0169794	0.00161824	0.0140635	0.0483972
CRBL	MEDU	HepG2	HepG2 nuclear/cytoplasmic ratio	0.455539	0.379486	0.0243607	0.0257174	0.0484977
SNIG	THAL	IMR.90_nucleus	IMR.90 nucleus expression	0.000379135	0.00105059	0.000278045	0.000384178	0.0487165
