## Supplementary Table S9 for "Genetic regulation of lncRNA expression in the whole human brain"

### Sheet: Sheet1
Supplementary Table S9 Characteristics of the 322 lncRNA expression outliers
Outliers	Location	Biotype	Individuals	Number of brain regions	Z-scores
ENSG00000125804	20:26054655:26086917:1	processed_transcript	95_03	8	2.15415
ENSG00000131484	17:45533963:45534710:1	antisense	009_07	9	2.22599
ENSG00000163597	17:76557778:76565348:1	processed_transcript	017_08	9	2.05079
ENSG00000166770	19:56478131:56495432:1	lincRNA	99_14	7	-2.15076
ENSG00000170919	13:45387585:45391475:1	antisense	016_10	10	-3.10086
ENSG00000174365	20:38446710:38450921:1	processed_transcript	01_37	9	2.16981
ENSG00000175611	9:95870284:95875976:-1	processed_transcript	036_09	10	-2.42502
ENSG00000177112	11:10593197:10599906:1	antisense	04_19	7	-2.37612
ENSG00000177410	20:49278642:49289260:1	antisense	036_09	10	2.17776
ENSG00000178722	5:61686076:61706535:1	processed_transcript	95_27	8	-2.12041
ENSG00000181211	7:43117896:43163187:1	sense_intronic	95_21	8	2.12925
ENSG00000184224	11:67602880:67606706:-1	lincRNA	003_10	5	-2.10973
ENSG00000189223	2:113235540:113267004:1	processed_transcript	014_08	9	-2.29442
ENSG00000189275	10:131772398:131790199:-1	lincRNA	021_05	6	-2.12548
ENSG00000196668	12:116533435:116536513:1	processed_transcript	01_37	9	2.11725
ENSG00000196696	16:69993020:70021930:-1	processed_transcript	95_03	8	2.28333
ENSG00000197989	1:28578538:28581842:-1	antisense	036_09	10	2.47085
ENSG00000198358	1:160932465:160949922:1	antisense	003_10	5	2.53767
ENSG00000198590	3:37399162:37435497:1	lincRNA	97_17	8	2.65643
ENSG00000203709	1:207813560:207822703:-1	lincRNA	04_19	7	-2.59945
ENSG00000203876	10:109945572:110006040:-1	processed_transcript	014_08	9	2.25833
ENSG00000203930	X:140709767:140714822:1	lincRNA	025_10	6	-2.04192
ENSG00000205181	20:5496067:5504613:-1	lincRNA	08_55	10	2.08295
ENSG00000205663	X:3905687:3920746:-1	lincRNA	030_06	9	2.47006
ENSG00000205664	X:3817528:3843857:-1	lincRNA	030_06	9	2.65982
ENSG00000206532	3:110892123:110893476:-1	lincRNA	96_32	9	-2.3979
ENSG00000206573	3:9389492:9397429:-1	antisense	95_21	8	3.43236
ENSG00000212743	10:6350316:6352762:1	lincRNA	02_06	7	-2.09722
ENSG00000215244	10:6277687:6335982:1	lincRNA	95_27	8	2.51176
ENSG00000215386	21:16071114:16607130:1	lincRNA	014_09	10	-2.17548
ENSG00000215869	1:104073023:104077087:1	lincRNA	04_05	10	2.04631
ENSG00000218510	1:22030656:22031126:1	lincRNA	028_08	9	2.06509
ENSG00000223404	13:87801036:87803808:-1	lincRNA	95_03	8	2.39881
ENSG00000223473	7:66492009:66493566:-1	lincRNA	036_09	10	-2.24943
ENSG00000223715	3:176626279:176634457:-1	lincRNA	018_07	9	6.10383
ENSG00000223813	7:29514769:29563663:-1	antisense	97_17	8	2.86995
ENSG00000224032	5:112160526:112164276:1	lincRNA	019_08	6	-2.0722
ENSG00000224078	15:25189303:25193489:1	processed_transcript	06_02	10	-2.05793
ENSG00000224081	1:94679425:94820210:-1	lincRNA	95_27	8	2.57366
ENSG00000224165	2:24972183:24972830:1	antisense	021_08	10	2.87053
ENSG00000224189	2:176176456:176188958:-1	antisense	021_05	6	2.20039
ENSG00000224596	10:78943328:78962394:-1	antisense	04_05	10	2.10325
ENSG00000224707	6:20437821:20440178:1	sense_intronic	019_08	6	2.38919
ENSG00000224848	9:96687056:96721121:1	lincRNA	032_10	10	-2.38394
ENSG00000224914	10:87342736:87357882:1	lincRNA	018_06	10	-3.18343
ENSG00000225231	12:9936579:9943495:-1	lincRNA	07_73	10	3.23883
ENSG00000225302	10:116834978:116850205:-1	antisense	017_08	9	2.04245
ENSG00000225484	10:79804057:79814654:-1	antisense	018_06	10	-3.65621
ENSG00000225532	6:170736173:170737777:-1	lincRNA	00_38	10	-3.25513
ENSG00000225684	9:113104723:113111500:-1	lincRNA	04_05	10	2.55196
ENSG00000225746	14:100948978:100958550:1	lincRNA	02_06	7	-2.18509
ENSG00000225889	2:64206975:64251355:1	antisense	04_05	10	2.42601
ENSG00000226200	10:50624951:50641451:1	antisense	04_05	10	2.67349
ENSG00000226447	10:37976825:37992467:1	lincRNA	003_10	5	-2.38075
ENSG00000226496	21:41143142:41147423:-1	antisense	031_09	10	-2.12735
ENSG00000226520	1:158025550:158031166:1	sense_intronic	019_08	6	2.30477
ENSG00000226764	2:15997049:16062885:-1	lincRNA	003_10	5	2.25363
ENSG00000226864	10:121928312:121951965:1	antisense	010_09	10	-2.71418
ENSG00000226891	1:64979577:65002476:-1	lincRNA	96_32	9	-2.73605
ENSG00000226950	4:52712404:52714137:1	processed_transcript	96_32	9	2.03156
ENSG00000226992	2:238788648:238789716:-1	lincRNA	034_06	5	-2.14227
ENSG00000226994	2:34799850:35163112:1	lincRNA	95_21	8	2.43895
ENSG00000227016	1:72765031:72780291:1	lincRNA	97_17	8	2.33003
ENSG00000227354	13:79406309:79422955:1	antisense	013_09	10	2.631
ENSG00000227468	14:105597887:105600039:-1	lincRNA	019_08	6	-2.04958
ENSG00000227540	10:73253169:73254349:1	antisense	97_14	9	2.12122
ENSG00000227676	13:79566746:79570848:1	lincRNA	98_34	9	2.38163
ENSG00000227782	17:16040472:16041273:1	antisense	036_09	10	2.00738
ENSG00000227888	8:12362019:12368615:1	lincRNA	014_10	10	-2.24693
ENSG00000227896	10:86521945:86525101:1	antisense	019_08	6	-2.03652
ENSG00000227953	1:246790624:246792385:1	processed_transcript	025_10	6	-2.14254
ENSG00000228065	10:65570338:65681466:1	lincRNA	031_09	10	3.06743
ENSG00000228106	1:222815129:222837300:1	lincRNA	06_02	10	2.23661
ENSG00000228340	20:60180879:60331584:1	lincRNA	04_05	10	2.04988
ENSG00000228463	1:287517:289370:-1	lincRNA	98_27	10	-2.61386
ENSG00000228484	10:114764788:114779903:1	lincRNA	95_27	8	2.38883
ENSG00000228512	9:117783448:117868071:1	lincRNA	04_05	10	3.26003
ENSG00000228683	10:78696062:78697022:-1	lincRNA	003_10	5	-3.03465
ENSG00000228794	1:831605:842020:1	processed_transcript	018_07	9	-2.76214
ENSG00000228798	21:16630827:16640633:1	lincRNA	014_09	10	-2.03456
ENSG00000228857	2:113831049:113831727:-1	lincRNA	009_09	10	2.0361
ENSG00000229051	1:70706453:70786468:1	lincRNA	003_10	5	-2.13786
ENSG00000229116	10:44292084:44293709:-1	lincRNA	003_10	5	-2.25705
ENSG00000229321	2:206866795:206868289:1	lincRNA	032_08	10	-2.2569
ENSG00000229807	X:73820656:73826344:-1	lincRNA	007_10	10	-5.53161
ENSG00000230084	3:42632568:42654326:-1	antisense	96_32	9	-2.43973
ENSG00000230438	6:2854926:2876510:-1	lincRNA	07_37	9	2.69137
ENSG00000230537	9:91104957:91107304:-1	lincRNA	02_06	7	2.02693
ENSG00000231081	20:26008791:26010531:-1	lincRNA	95_03	8	2.08693
ENSG00000231187	10:46596009:46598064:-1	antisense	028_08	9	2.03938
ENSG00000231210	7:116571152:116614683:-1	lincRNA	025_10	6	-2.14184
ENSG00000231496	10:10960151:10970816:1	lincRNA	003_10	5	2.10497
ENSG00000231740	1:58838448:58851254:-1	lincRNA	003_10	5	2.07763
ENSG00000231768	1:234529942:234531765:-1	lincRNA	017_08	9	2.21228
ENSG00000231933	22:25876854:25901042:-1	antisense	019_08	6	2.13463
ENSG00000231999	1:89624850:89632894:-1	antisense	019_08	6	2.36401
ENSG00000232104	9:3526723:3671634:1	lincRNA	96_32	9	-2.6485
ENSG00000232411	2:165833048:165839098:-1	lincRNA	038_08	9	2.16838
ENSG00000232956	7:44983085:44986570:-1	lincRNA	036_09	10	2.47822
ENSG00000233200	10:35219894:35230598:-1	lincRNA	95_03	8	2.35754
ENSG00000233393	21:36104881:36109690:1	lincRNA	98_34	9	2.69565
ENSG00000233470	6:50514035:50521104:1	lincRNA	003_10	5	2.21364
ENSG00000233527	19:36573377:36577915:1	antisense	95_03	8	2.29097
ENSG00000234186	16:27066898:27069165:1	lincRNA	003_10	5	2.28409
ENSG00000234318	1:62896009:62901639:1	lincRNA	003_10	5	2.36724
ENSG00000234449	X:3853010:3863574:-1	lincRNA	030_06	9	2.18265
ENSG00000234665	9:62867708:62876614:-1	lincRNA	94_35	9	2.47446
ENSG00000234741	1:173863901:173867987:-1	processed_transcript	04_05	10	2.71045
ENSG00000235077	7:100130964:100140439:1	antisense	025_10	6	2.28894
ENSG00000235180	10:126413869:126421879:-1	lincRNA	97_45	9	-2.10049
ENSG00000235431	7:9961024:9981817:1	lincRNA	003_10	5	-2.02908
ENSG00000235437	X:63509942:63561049:-1	processed_transcript	92_10	7	-2.20272
ENSG00000235501	1:94928028:94963270:1	antisense	95_27	8	2.50989
ENSG00000235823	10:100373615:100383368:1	lincRNA	036_09	10	2.72923
ENSG00000236194	17:42270517:42272683:-1	sense_intronic	01_37	9	2.10436
ENSG00000236548	6:124909093:124963039:-1	antisense	96_32	9	-2.56083
ENSG00000236611	22:23326616:23328493:1	lincRNA	96_32	9	2.85213
ENSG00000236753	7:131323686:131327779:-1	processed_transcript	96_32	9	2.30088
ENSG00000236790	2:8007771:8324630:-1	lincRNA	94_35	9	2.30637
ENSG00000236864	3:187932764:187946221:-1	lincRNA	003_10	5	2.68949
ENSG00000236882	5:95852232:95859020:1	lincRNA	95_03	8	2.09483
ENSG00000237188	1:147172771:147175205:1	antisense	006_08	7	-2.00849
ENSG00000237327	2:158127957:158133988:1	sense_intronic	003_10	5	2.08247
ENSG00000237359	9:3647335:3648338:1	lincRNA	96_32	9	-2.22988
ENSG00000237667	2:780351:868191:-1	lincRNA	026_07	9	2.54106
ENSG00000237768	10:73071295:73074008:1	antisense	003_10	5	2.49546
ENSG00000237772	2:138604510:138613167:1	lincRNA	003_10	5	2.18353
ENSG00000237975	1:152249003:152271094:1	antisense	003_10	5	2.45076
ENSG00000238035	5:181306502:181324130:1	lincRNA	98_27	10	2.11159
ENSG00000238113	9:62801465:62813486:1	lincRNA	019_08	6	-2.01997
ENSG00000238142	1:16888542:16889642:-1	lincRNA	030_09	10	-2.02176
ENSG00000240032	3:146066344:146069185:-1	antisense	036_09	10	2.21538
ENSG00000240661	3:120349510:120367998:1	antisense	031_09	10	3.24673
ENSG00000241231	3:181421058:181442486:-1	lincRNA	020_08	10	-2.18662
ENSG00000242125	1:28505980:28510892:1	sense_intronic	036_09	10	2.09164
ENSG00000242759	3:107111866:107240641:-1	lincRNA	003_10	5	2.06603
ENSG00000242828	3:80761042:80788963:-1	lincRNA	030_09	10	3.19719
ENSG00000243926	3:156671922:156672870:-1	antisense	019_08	6	-2.08262
ENSG00000244733	10:79660891:79677996:1	lincRNA	018_06	10	-3.05468
ENSG00000244968	5:38556786:38608862:1	antisense	04_05	10	2.93911
ENSG00000245293	4:107863479:107932119:-1	antisense	95_03	8	2.04749
ENSG00000245532	11:65422774:65424827:1	lincRNA	95_27	8	2.80708
ENSG00000245910	8:66921684:66925541:-1	processed_transcript	97_17	8	2.21662
ENSG00000245937	5:127940426:128083100:-1	lincRNA	003_10	5	2.17549
ENSG00000246067	11:83072066:83073646:1	lincRNA	06_02	10	2.14078
ENSG00000246731	17:74209980:74213321:-1	antisense	09_56	9	-2.23102
ENSG00000247081	8:103165929:103285907:-1	antisense	95_03	8	2.45833
ENSG00000247381	13:27833444:27921404:-1	antisense	021_05	6	2.25675
ENSG00000247400	13:95672835:95676925:-1	lincRNA	017_08	9	2.55751
ENSG00000247572	5:81237565:81301544:-1	antisense	034_06	5	-2.14294
ENSG00000247828	5:88269039:88276222:1	antisense	016_08	9	2.20535
ENSG00000248008	12:120490328:120495940:-1	antisense	017_08	9	3.17455
ENSG00000248100	12:27547050:27552773:-1	lincRNA	92_10	7	2.08865
ENSG00000248429	4:158170752:158202877:1	antisense	00_38	10	-2.49358
ENSG00000248810	4:141319450:141323562:-1	lincRNA	95_27	8	2.6193
ENSG00000248874	5:23951564:23979986:1	lincRNA	034_09	10	5.00361
ENSG00000248964	8:29815004:29828504:-1	lincRNA	020_10	8	2.01416
ENSG00000249306	5:174503683:174526380:1	lincRNA	99_14	7	2.2028
ENSG00000249404	5:23013048:23014527:1	lincRNA	003_10	5	2.28144
ENSG00000249553	5:146914207:146919506:-1	sense_intronic	04_05	10	2.21726
ENSG00000249781	5:9641315:9903826:-1	lincRNA	036_09	10	2.76275
ENSG00000249877	4:189288677:189291336:-1	lincRNA	08_55	10	3.61854
ENSG00000249898	8:6618475:6648807:-1	antisense	01_37	9	-2.10125
ENSG00000250072	5:149063503:149066985:1	lincRNA	003_10	5	2.02285
ENSG00000250195	4:138819954:138821465:-1	antisense	95_27	8	2.25779
ENSG00000250418	5:44698431:44700808:-1	lincRNA	95_03	8	2.35729
ENSG00000250658	4:187304083:187309682:-1	lincRNA	026_07	9	2.86524
ENSG00000250948	17:49375380:49380094:1	antisense	02_06	7	2.50031
ENSG00000251002	14:22380680:22482959:-1	processed_transcript	021_09	10	2.14464
ENSG00000251015	13:45418162:45420371:1	lincRNA	025_10	6	-2.01119
ENSG00000251022	4:82899823:82900569:-1	antisense	04_05	10	2.44774
ENSG00000251189	5:38682070:38685126:1	lincRNA	04_05	10	2.03203
ENSG00000251194	11:35212550:35214007:1	sense_intronic	95_27	8	2.8137
ENSG00000251379	4:15358141:15420032:-1	antisense	95_03	8	2.98805
ENSG00000251391	5:66298468:66322944:1	lincRNA	021_05	6	-2.03341
ENSG00000251432	4:128455169:128470647:1	lincRNA	96_32	9	2.07088
ENSG00000251562	11:65501848:65503609:1	lincRNA	025_10	6	-2.08545
ENSG00000251580	4:6670728:6673823:-1	lincRNA	04_19	7	-3.56074
ENSG00000253143	8:70471112:70480623:-1	lincRNA	003_10	5	-2.17895
ENSG00000253317	8:72196334:72202269:1	lincRNA	003_10	5	2.01349
ENSG00000253343	8:8555738:8560965:-1	lincRNA	028_09	10	5.05112
ENSG00000253496	8:16686937:16690962:-1	lincRNA	97_37	9	2.51576
ENSG00000253505	8:8414690:8424578:-1	lincRNA	028_09	10	2.39
ENSG00000253603	8:56074592:56075274:1	antisense	003_10	5	2.04201
ENSG00000253778	8:86765935:86818558:1	lincRNA	009_07	9	5.19799
ENSG00000254048	8:58991720:58992938:-1	sense_intronic	021_10	9	2.13606
ENSG00000254101	8:136536976:136798234:1	lincRNA	020_07	9	2.08728
ENSG00000254115	8:86707547:86765023:1	antisense	009_07	9	4.91738
ENSG00000254153	8:8456909:8461337:-1	lincRNA	028_09	10	2.60603
ENSG00000254242	8:19091733:19115024:1	lincRNA	003_10	5	2.18361
ENSG00000254349	8:74599775:74703679:1	lincRNA	007_08	9	3.05193
ENSG00000254615	8:106270144:106272899:1	lincRNA	017_08	9	2.20924
ENSG00000254619	11:33810145:33811178:1	lincRNA	003_10	5	2.09952
ENSG00000254682	11:71448674:71452157:1	antisense	001_10	10	-2.21069
ENSG00000254777	8:60910053:60966456:1	lincRNA	99_14	7	2.04167
ENSG00000254860	11:8964675:8976283:1	antisense	022_09	10	2.53446
ENSG00000254919	11:35917667:35918739:-1	antisense	014_10	10	2.17177
ENSG00000255321	8:60551957:60553036:-1	antisense	030_06	9	2.24995
ENSG00000255495	8:12194467:12196280:1	antisense	039_06	10	-2.4273
ENSG00000255717	11:62852048:62853696:-1	processed_transcript	036_09	10	2.98323
ENSG00000255733	12:67989529:68234686:1	antisense	003_10	5	2.08405
ENSG00000255857	12:120201371:120213138:1	antisense	034_06	5	-2.31912
ENSG00000255929	11:94545330:94740269:-1	antisense	014_09	10	-2.27319
ENSG00000256031	12:119000776:119001842:1	sense_intronic	04_19	7	-2.46789
ENSG00000256073	21:32393130:32393960:1	lincRNA	07_73	10	-2.25237
ENSG00000256427	12:9246497:9257960:1	lincRNA	043_06	9	-2.95684
ENSG00000256654	12:5023682:5025594:1	lincRNA	022_09	10	-2.03456
ENSG00000256750	12:118758805:118761657:-1	lincRNA	003_10	5	-2.11778
ENSG00000256810	12:131030570:131035487:-1	lincRNA	021_05	6	-2.58854
ENSG00000257750	12:73760689:73798727:1	lincRNA	021_05	6	2.2459
ENSG00000258302	12:89561129:89594878:1	antisense	02_06	7	2.20413
ENSG00000258308	12:101957213:101962390:-1	lincRNA	97_02	8	3.2929
ENSG00000258593	14:104857792:104858836:-1	lincRNA	034_06	5	2.17946
ENSG00000258807	14:87710419:87872291:-1	lincRNA	014_08	9	2.23605
ENSG00000258859	14:87353070:87573022:-1	lincRNA	014_08	9	2.26164
ENSG00000259291	15:90074515:90082207:-1	antisense	96_32	9	-2.84998
ENSG00000259478	15:97982509:97991142:-1	lincRNA	021_05	6	2.16404
ENSG00000259495	15:80373413:80403575:-1	lincRNA	95_21	8	-2.03145
ENSG00000259687	14:75294407:75296638:1	lincRNA	032_08	10	2.17854
ENSG00000260019	17:27929548:27974223:-1	lincRNA	025_08	10	2.03368
ENSG00000260392	15:56542952:56629592:-1	sense_overlapping	95_21	8	2.64576
ENSG00000260589	10:17641284:17643878:-1	antisense	021_05	6	-2.11612
ENSG00000260750	16:87492555:87496998:1	lincRNA	003_10	5	-2.85423
ENSG00000260760	15:24441127:24447967:1	lincRNA	98_27	10	-2.70875
ENSG00000260774	5:213898:217279:-1	processed_transcript	033_09	10	2.6089
ENSG00000260788	16:83721119:83772936:-1	antisense	98_27	10	-2.10783
ENSG00000260926	15:41609466:41612727:-1	lincRNA	003_10	5	-2.44327
ENSG00000260947	9:33697459:33700986:1	lincRNA	032_10	10	2.27784
ENSG00000260948	1:111431046:111433068:-1	sense_overlapping	97_17	8	2.07108
ENSG00000261020	17:22420022:22424731:1	lincRNA	97_37	9	2.0743
ENSG00000261049	16:54033997:54054583:-1	antisense	003_10	5	-2.00485
ENSG00000261064	15:32536714:32575643:1	lincRNA	95_27	8	2.05983
ENSG00000261069	15:25087661:25088896:1	lincRNA	001_10	10	-3.4582
ENSG00000261200	16:33541842:33545812:-1	lincRNA	026_07	9	2.27884
ENSG00000261329	16:27708426:27718776:-1	antisense	006_08	7	-2.0952
ENSG00000261366	6:95575183:95577450:-1	antisense	003_10	5	-2.2127
ENSG00000261428	2:222566899:222569719:-1	antisense	96_32	9	-2.2221
ENSG00000261529	15:25345633:25347235:-1	sense_intronic	019_08	6	2.12562
ENSG00000261569	16:32650142:32663956:1	lincRNA	003_10	5	2.32587
ENSG00000261621	15:24235078:24275015:1	lincRNA	017_08	9	2.06107
ENSG00000261645	11:90251285:90863359:1	processed_transcript	96_32	9	2.03489
ENSG00000261716	1:149844498:149849024:-1	sense_overlapping	96_32	9	3.55465
ENSG00000261889	16:3156736:3157483:-1	lincRNA	017_08	9	2.4843
ENSG00000262292	17:19160789:19162274:1	lincRNA	015_09	9	2.09494
ENSG00000263110	16:49454229:49457269:1	lincRNA	003_10	5	-2.15661
ENSG00000263164	17:5240508:5241543:-1	lincRNA	009_07	9	-2.45456
ENSG00000263627	18:9615264:9619363:1	lincRNA	003_10	5	-2.4886
ENSG00000263753	18:5240990:5246508:1	lincRNA	02_06	7	2.28902
ENSG00000263874	17:38925168:38928057:1	lincRNA	03_28	8	-2.11826
ENSG00000264754	17:67524481:67525422:1	sense_intronic	09_56	9	-2.08153
ENSG00000265766	18:14477955:14499278:-1	lincRNA	003_10	5	-2.45551
ENSG00000266717	17:67950885:67951746:-1	antisense	003_10	5	-2.15201
ENSG00000267055	7:20096137:20130475:1	lincRNA	07_37	9	2.13715
ENSG00000267107	19:41454169:41500644:-1	lincRNA	95_21	8	2.42305
ENSG00000267270	18:80148049:80169137:1	antisense	95_21	8	2.76935
ENSG00000267575	19:27794039:27795152:1	lincRNA	028_09	10	-2.00163
ENSG00000267707	18:37243776:37247506:1	antisense	003_10	5	-2.6564
ENSG00000267886	19:23075201:23095616:1	lincRNA	023_08	10	2.17556
ENSG00000268266	19:57477699:57482005:1	lincRNA	02_06	7	4.60293
ENSG00000268555	19:21570822:21587322:-1	lincRNA	95_27	8	2.23402
ENSG00000268658	19:21494285:21499893:1	lincRNA	95_27	8	2.01653
ENSG00000269124	19:46320197:46340004:-1	antisense	017_08	9	-2.43271
ENSG00000269235	19:51949162:51981367:1	antisense	003_10	5	-2.26964
ENSG00000269825	19:52650437:52653284:-1	sense_intronic	017_08	9	2.40543
ENSG00000269894	3:9935706:9936258:1	sense_intronic	95_21	8	2.09847
ENSG00000270022	22:42615244:42615907:1	lincRNA	028_10	10	2.03499
ENSG00000270050	X:102599657:102659712:-1	antisense	034_06	5	2.07956
ENSG00000270067	5:112893333:112894001:1	antisense	017_08	9	2.08634
ENSG00000270074	8:12412827:12414373:1	lincRNA	013_10	10	-2.19269
ENSG00000270091	17:19896590:19897270:-1	lincRNA	019_08	6	-2.59379
ENSG00000270127	15:100547765:100550153:-1	lincRNA	02_06	7	2.04928
ENSG00000270607	11:19710934:19712619:-1	lincRNA	019_08	6	2.12419
ENSG00000270704	15:24984864:24985173:1	sense_intronic	025_10	6	-2.46255
ENSG00000271870	3:3152942:3153435:1	antisense	02_06	7	-2.08975
ENSG00000272070	5:141326240:141327915:1	lincRNA	04_05	10	2.47583
ENSG00000272145	1:40690380:40692066:-1	antisense	003_10	5	2.00931
ENSG00000272506	1:65003470:65004087:-1	lincRNA	017_08	9	-2.31301
ENSG00000272864	1:74698769:74699333:-1	lincRNA	017_08	9	2.43416
ENSG00000272870	4:173363994:173369815:-1	antisense	014_09	10	2.07804
ENSG00000272927	4:661209:661945:-1	antisense	032_10	10	-2.51311
ENSG00000272977	22:25476218:25479971:1	sense_intronic	06_53	10	-2.35808
ENSG00000273018	17:18517290:18529328:-1	processed_transcript	021_10	9	-2.20043
ENSG00000273030	10:100412934:100413421:1	lincRNA	04_05	10	-2.00625
ENSG00000273055	7:107942116:107942740:1	antisense	025_10	6	-2.10297
ENSG00000273302	2:61199979:61200769:1	sense_intronic	95_21	8	2.33211
ENSG00000273367	1:234372186:234372811:1	antisense	017_08	9	-2.04579
ENSG00000273416	1:235104180:235104609:-1	lincRNA	96_32	9	3.35069
ENSG00000273487	1:92189237:92190707:1	lincRNA	020_08	10	3.19564
ENSG00000273847	5:69766913:69768768:-1	lincRNA	035_09	10	-2.04108
ENSG00000274020	1:148458501:148460150:-1	lincRNA	033_09	10	2.03302
ENSG00000274031	16:56465642:56466162:-1	antisense	028_09	10	2.08432
ENSG00000274536	X:66015461:66020422:1	antisense	007_10	10	2.18616
ENSG00000274956	8:62977861:62981750:1	lincRNA	02_06	7	-2.08572
ENSG00000275297	9:41760091:41761497:1	processed_transcript	017_08	9	-2.29953
ENSG00000275311	5:69758658:69759641:-1	lincRNA	014_08	9	-2.00856
ENSG00000275383	16:68591382:68594424:1	lincRNA	003_10	5	-3.08216
ENSG00000275709	15:45585757:45586304:-1	lincRNA	017_08	9	2.23858
ENSG00000275759	12:118428281:118428870:1	lincRNA	020_07	9	-2.26599
ENSG00000275830	13:109988097:110057331:-1	lincRNA	95_03	8	2.62323
ENSG00000276182	14:96537170:96537904:1	sense_intronic	95_21	8	2.44088
ENSG00000276269	13:110031101:110031567:-1	lincRNA	003_10	5	2.2286
ENSG00000277036	5:69761566:69762272:-1	lincRNA	014_08	9	-2.46257
ENSG00000277144	15:59115547:59116089:-1	lincRNA	92_10	7	-2.23688
ENSG00000277757	10:45016101:45147221:-1	processed_transcript	003_10	5	-2.00869
ENSG00000277938	20:25229150:25231933:1	lincRNA	96_32	9	2.07677
ENSG00000278000	18:80161752:80162413:1	sense_intronic	95_21	8	2.35652
ENSG00000278341	16:88708956:88710437:-1	antisense	003_10	5	2.21529
ENSG00000278576	14:88589231:88592408:1	sense_intronic	08_88	10	-2.20095
ENSG00000278610	1:222815064:222994906:1	lincRNA	018_10	9	-2.42737
ENSG00000278698	13:106773623:106774279:-1	lincRNA	003_10	5	2.15338
ENSG00000278849	9:66159954:66164904:-1	lincRNA	028_09	10	3.15351
ENSG00000278955	21:6858539:6897263:1	lincRNA	025_10	6	-2.13638
ENSG00000279278	22:22264601:22273020:1	lincRNA	003_10	5	2.4447
ENSG00000280018	21:6986450:6997699:-1	lincRNA	95_26	9	-2.2539
ENSG00000280145	21:6630182:6638337:-1	lincRNA	08_55	10	2.11304
ENSG00000280164	21:6721812:6725209:1	lincRNA	01_37	9	2.26434
ENSG00000280677	8:7318568:7348494:-1	lincRNA	002_10	10	-2.09362
ENSG00000280683	9:30388935:30575012:-1	lincRNA	021_09	10	2.65948
ENSG00000281327	5:82850864:82859836:-1	lincRNA	96_32	9	2.00778
ENSG00000281501	4:25160672:25201440:1	antisense	98_27	10	-4.17917
ENSG00000281591	4:190064502:190067864:1	lincRNA	025_05	9	3.12132
ENSG00000282142	8:2517898:2529710:-1	lincRNA	034_09	10	2.45765
