## Supplementary Table S10 for "Genetic regulation of lncRNA expression in the whole human brain"

### Sheet: Sheet1
Supplementary Table S10 The number of the disease-related SNPs
Disease	Type of disease	Number of index SNPs	Number of LD-expanded SNPs
Addiction	neurological disease	20	349
ADHD	neurological disease	1	10
Affective disorder	neurological disease	6	146
Alcohol dependence	neurological disease	143	4500
Alcohol use disorder	neurological disease	71	8834
Alcoholism	neurological disease	19	243
Alzheimer's disease	neurological disease	1205	23615
Amyotrophic lateral sclerosis	neurological disease	201	5441
Anorexia nervosa	neurological disease	40	364
Anxiety	neurological disease	33	1119
Anxiety disorder	neurological disease	5	398
Asperger disorder	neurological disease	5	99
Attention deficit hyperactivity disorder	neurological disease	400	8623
Autism	neurological disease	113	2366
Autism spectrum disorder	neurological disease	1	11
Bell's palsy	neurological disease	46	743
Bipolar disorder	neurological disease	590	16119
Borderline personality disorder	neurological disease	23	269
Brain infarct	neurological disease	12	265
Bulimia nervosa	neurological disease	23	306
Cannabis dependence	neurological disease	31	2052
Cardioembolic stroke	neurological disease	6	355
Carpal tunnel syndrome	neurological disease	16	451
Central nervous system tumors	neurological disease	9	140
Cerebral amyloid angiopathy	neurological disease	14	199
Cerebral aneurysm	neurological disease	6	168
Charcot-Marie-Tooth disease	neurological disease	1	41
Charcot-Marie-Tooth disease type 1A	neurological disease	12	340
Cluster headache	neurological disease	2	19
Cocaine dependence	neurological disease	29	781
Cognitive impairment	neurological disease	5	68
Conduct disorder	neurological disease	36	1337
Creutzfeldt-Jakob disease	neurological disease	12	313
Dementia with Lewy bodies	neurological disease	16	152
Depression	neurological disease	749	36244
Developmental language disorder	neurological disease	12	309
Duchenne muscular dystrophy	neurological disease	35	518
Dyslexia	neurological disease	4	18
Eating disorders	neurological disease	25	607
Emotional lability	neurological disease	3	98
Epilepsy	neurological disease	67	2245
Essential tremor	neurological disease	14	206
Febrile seizures	neurological disease	11	574
Frontotemporal dementia	neurological disease	39	1078
Frontotemporal lobe dementia	neurological disease	11	318
Generalised anxiety disorder	neurological disease	17	153
Headache	neurological disease	28	3923
Heroin dependence	neurological disease	5	174
Huntington's disease	neurological disease	21	351
Hypersomnia	neurological disease	5	66
Insomnia	neurological disease	424	15026
Intracerebral hemorrhage	neurological disease	5	338
Ischemic stroke	neurological disease	126	2860
Lacunar stroke	neurological disease	5	949
Large artery stroke	neurological disease	24	452
Machado-Joseph disease	neurological disease	8	105
Major depressive disorder	neurological disease	696	14799
Mental disorder	neurological disease	3	35
Methamphetamine dependence	neurological disease	2	15
Migraine	neurological disease	206	6722
Mild cognitive impairment	neurological disease	110	886
Mood disorders	neurological disease	1	277
Moyamoya disease	neurological disease	33	626
Multiple sclerosis	neurological disease	624	15604
Multiple system atrophy	neurological disease	26	422
Musician's dystonia	neurological disease	3	68
Myasthenia gravis	neurological disease	17	1488
Myopathy	neurological disease	38	577
Narcolepsy	neurological disease	31	820
Neuropsychiatric disorders	neurological disease	40	1656
Nicotine dependence	neurological disease	183	3374
Nocturnal enuresis	neurological disease	3	106
Obsessive-compulsive disorder	neurological disease	59	943
Obstructive sleep apnea	neurological disease	67	1095
Opioid dependence	neurological disease	18	252
Opioid use disorder	neurological disease	5	220
Panic disorder	neurological disease	22	491
Parkinson's disease	neurological disease	393	36818
Partial epilepsies	neurological disease	6	65
Post-traumatic stress disorder	neurological disease	62	1380
Prion diseases	neurological disease	13	156
Progressive supranuclear palsy	neurological disease	1	8
Psychosis	neurological disease	10	366
Psychotic disorders	neurological disease	29	419
Reading disability	neurological disease	17	227
Restless legs syndrome	neurological disease	34	1422
Schizophrenia	neurological disease	1520	59568
Stress-related disorders	neurological disease	1	24
Stroke	neurological disease	85	2113
Substance dependence	neurological disease	1	22
Substance use disorder	neurological disease	1	53
Tardive dyskinesia	neurological disease	1	7
Tourette syndrome	neurological disease	30	397
Vascular dementia	neurological disease	1	5
Abdominal aortic aneurysm	non-neurological disease	29	526
Acne	non-neurological disease	43	920
Acute coronary syndrome	non-neurological disease	11	234
Acute graft versus host disease	non-neurological disease	22	1031
Acute kidney injury	non-neurological disease	3	32
Acute lymphoblastic leukaemia	non-neurological disease	162	4175
Acute myeloid leukaemias	non-neurological disease	7413	298734
Acute respiratory distress syndrome	non-neurological disease	2	42
Addison's disease	non-neurological disease	8	57
Adenocarcinoma	non-neurological disease	173	4369
Adenoma	non-neurological disease	25	232
Adiposity	non-neurological disease	7	342
Age spots	non-neurological disease	3	22
Age-related cataracts	non-neurological disease	6	86
Age-related cognitive decline	non-neurological disease	77	1255
Age-related nuclear cataracts	non-neurological disease	20	305
Aggressive periodontitis	non-neurological disease	6	64
Agranulocytosis	non-neurological disease	54	314
AIDS	non-neurological disease	16	494
Airflow obstruction	non-neurological disease	32	784
Allergic dermatitis	non-neurological disease	2	17
Allergic rhinitis	non-neurological disease	95	2091
Allergic sensitization	non-neurological disease	27	407
Allergy	non-neurological disease	122	3064
Alopecia areata	non-neurological disease	40	1258
Amyopathic dermatomyositis	non-neurological disease	1	16
Anemia	non-neurological disease	1	10
Ankylosing spondylitis	non-neurological disease	74	2005
Anorectal malformation	non-neurological disease	2	416
Aplastic anemia	non-neurological disease	8	543
Appendicitis	non-neurological disease	2	38
Arrhythmia	non-neurological disease	2	23
Artery calcification	non-neurological disease	52	1703
Arthritis	non-neurological disease	40	1685
Asthma	non-neurological disease	1423	45696
Atherosclerosis	non-neurological disease	13	490
Atopic asthma	non-neurological disease	73	1702
Atopic dermatitis	non-neurological disease	5	330
Atrial fibrillation	non-neurological disease	14	479
Autoimmune hepatitis	non-neurological disease	4	82
Autoimmune pancreatitis	non-neurological disease	2	33
Autoimmune pulmonary alveolar proteinosis	non-neurological disease	1	8
Autoimmune thyroid diseases	non-neurological disease	100	2048
Azoospermia	non-neurological disease	5	104
B cell acute lymphoblastic leukaemia	non-neurological disease	3	99
Bacteremia	non-neurological disease	17	303
Bacterial meningitis	non-neurological disease	35	437
Balding	non-neurological disease	350	6697
Barrett's esophagus	non-neurological disease	23	593
Basal cell carcinoma	non-neurological disease	160	3967
B-cell acute lymphoblastic leukaemia	non-neurological disease	11	148
Behcet's disease	non-neurological disease	41	817
Bladder cancer	non-neurological disease	40	1647
Bladder exstrophy	non-neurological disease	23	276
Bone fracture	non-neurological disease	7	95
Breast cancer	non-neurological disease	1099	31134
Bronchial neuroendocrine tumor	non-neurological disease	1	1
Bronchopulmonary dysplasia	non-neurological disease	33	652
Brugada syndrome	non-neurological disease	5	89
Bullous pemphigoid	non-neurological disease	9	16
Buruli ulcer	non-neurological disease	1	6
Calcific aortic valve stenosis	non-neurological disease	26	352
Cancer	non-neurological disease	437	13843
Candidemia	non-neurological disease	8	42
Cardia gastric cancer	non-neurological disease	1	36
Cardiac hypertrophy	non-neurological disease	18	309
Cardiovascular disease	non-neurological disease	353	8900
Caries	non-neurological disease	22	193
Cataract	non-neurological disease	85	2103
Celiac disease	non-neurological disease	150	3995
Central serous retinopathy	non-neurological disease	2	12
Cervical cancer	non-neurological disease	83	3269
Chickenpox	non-neurological disease	26	611
Cholangiocarcinoma	non-neurological disease	2	9
Cholangiocarcinoma in primary sclerosing cholangitis	non-neurological disease	4	48
Cholecystitis	non-neurological disease	1	166
Choroidal melanoma	non-neurological disease	5	53
Chronic back pain	non-neurological disease	4	74
Chronic central serous retinopathy	non-neurological disease	7	97
Chronic hepatitis C	non-neurological disease	12	187
Chronic kidney disease	non-neurological disease	376	17378
Chronic lymphocytic leukemia	non-neurological disease	99	1971
Chronic mountain sickness	non-neurological disease	4	24
Chronic myeloid leukemia	non-neurological disease	2	187
Chronic obstructive pulmonary disease	non-neurological disease	370	19163
Chronic pain	non-neurological disease	6	140
Chronic pancreatitis	non-neurological disease	123	2272
Chronic periodontitis	non-neurological disease	6	213
Chronic postoperative pain	non-neurological disease	2	2
Chronic rhinosinusitis	non-neurological disease	10	270
Chronic sinus infection	non-neurological disease	33	413
Cirrhosis	non-neurological disease	21	381
Cleft lip	non-neurological disease	66	2722
Cleft lip with or without cleft palate	non-neurological disease	64	1420
Cleft palate	non-neurological disease	54	1538
Clubfoot	non-neurological disease	1	3
Cognitive decline	non-neurological disease	31	626
Cold sores	non-neurological disease	31	984
Collagenous colitis	non-neurological disease	1	42
Colon cancer	non-neurological disease	30	719
Colonic diverticulosis	non-neurological disease	1	14
Colorectal cancer	non-neurological disease	442	10252
Concussion	non-neurological disease	2	2
Congenital heart disease	non-neurological disease	39	529
Congenital heart malformation	non-neurological disease	2	54
Congestive heart failure	non-neurological disease	1	101
Coronary artery disease	non-neurological disease	914	28366
Coronary atherosclerosis	non-neurological disease	20	485
Coronary heart disease	non-neurological disease	90	3362
Coronary stenosis	non-neurological disease	2	41
COVID-19	non-neurological disease	11	376
Crohn's disease	non-neurological disease	438	16093
Cryptosporidiosis	non-neurological disease	3	71
Cutaneous leishmaniasis	non-neurological disease	9	611
Cutaneous lupus erythematosus	non-neurological disease	7	569
Cutaneous malignant melanoma	non-neurological disease	90	2272
Cutaneous mastocytosis	non-neurological disease	15	857
Cutaneous melanoma	non-neurological disease	1	1
Cutaneous nevi	non-neurological disease	5	423
Cutaneous squamous cell carcinoma	non-neurological disease	26	567
Dengue shock syndrome	non-neurological disease	4	93
Dental caries	non-neurological disease	122	2390
Dermatomyositis	non-neurological disease	3	198
Developmental dysplasia of the hip	non-neurological disease	4	192
Diabetes	non-neurological disease	90	2934
Diabetic kidney disease	non-neurological disease	54	1872
Diabetic retinopathy	non-neurological disease	48	1481
Diabetics	non-neurological disease	1	26
Diarrhoea	non-neurological disease	13	58
Diffuse large B-cell lymphoma	non-neurological disease	10	134
Dilated cardiomyopathy	non-neurological disease	13	616
Disc degeneration	non-neurological disease	36	1227
Disorders of lipid metabolism	non-neurological disease	1	42
Diverticular disease	non-neurological disease	156	4057
Down syndrome	non-neurological disease	1	1
Drug-induced liver injury	non-neurological disease	33	870
Duodenal ulcer	non-neurological disease	2	90
Dupuytren's disease	non-neurological disease	36	867
Dyslipidemia	non-neurological disease	26	427
Eczema	non-neurological disease	210	4548
Emphysema	non-neurological disease	125	1908
End stage renal disease	non-neurological disease	17	703
Endometrial cancer	non-neurological disease	69	1852
Endometrial endometrioid carcinoma	non-neurological disease	7	166
Endometriosis	non-neurological disease	104	1716
Enteric fever	non-neurological disease	1	3
Eosinophilic esophagitis	non-neurological disease	39	539
Eosinophilic granulomatosis with polyangiitis	non-neurological disease	7	78
Epithelial ovarian cancer	non-neurological disease	153	3293
Erectile dysfunction	non-neurological disease	25	233
Esophageal cancer	non-neurological disease	27	870
Esotropia	non-neurological disease	7	174
Ewing sarcoma	non-neurological disease	10	150
Exfoliation syndrome	non-neurological disease	2	23
Fecal incontinence	non-neurological disease	2	5
Femoral fracture	non-neurological disease	34	83
Fibrillation	non-neurological disease	5	62
Follicular lymphoma	non-neurological disease	13	811
Fractures	non-neurological disease	41	833
Fragile X syndrome	non-neurological disease	1	16
Freckles	non-neurological disease	16	278
Frontal fibrosing alopecia	non-neurological disease	34	1209
Fuchs's corneal dystrophy	non-neurological disease	8	120
Gallbladder cancer	non-neurological disease	7	213
Gastric atrophy	non-neurological disease	2	110
Gastric cancer	non-neurological disease	59	1692
Gastritis	non-neurological disease	7	126
Gastroesophageal reflux disease	non-neurological disease	75	2312
Gastrointestinal cancer	non-neurological disease	3	15
Gastrointestinal infection	non-neurological disease	16	99
Gaucher disease	non-neurological disease	3	29
Giant cell arteritis	non-neurological disease	8	924
Gingival inflammation	non-neurological disease	5	37
Glaucoma	non-neurological disease	306	13106
Glioblastoma	non-neurological disease	20	462
Glioma	non-neurological disease	59	1549
Glomerulosclerosis	non-neurological disease	1	28
Glucosuria	non-neurological disease	2	42
Gout	non-neurological disease	123	3055
Graves' disease	non-neurological disease	43	1364
Gynecologic disease	non-neurological disease	11	308
H1N1	non-neurological disease	42	1331
Hashimoto thyroiditis	non-neurological disease	2	6
Hearing impairment	non-neurological disease	73	2966
Hearing loss	non-neurological disease	3	46
Heart defects	non-neurological disease	42	774
Heart failure	non-neurological disease	112	2907
Heart lesions	non-neurological disease	10	160
Hematuria	non-neurological disease	1	9
Hepatitis	non-neurological disease	8	314
Hepatitis A	non-neurological disease	27	196
Hepatitis B	non-neurological disease	83	3718
Hepatitis C	non-neurological disease	40	1328
Hepatocellular carcinoma	non-neurological disease	9	335
Herpes simplex virus	non-neurological disease	11	30
High myopia	non-neurological disease	21	178
Hirschsprung disease	non-neurological disease	22	514
HIV	non-neurological disease	358	9684
Hodgkin lymphoma	non-neurological disease	29	798
Human papillomavirus infection	non-neurological disease	10	181
Hyperglycemia	non-neurological disease	3	10
Hyperinsulinemia	non-neurological disease	3	80
Hyperlipidemia	non-neurological disease	2	110
Hyperopia	non-neurological disease	9	74
Hypersensitivity syndrome	non-neurological disease	2	137
Hypertension	non-neurological disease	322	10385
Hypertensive renal disease	non-neurological disease	2	179
Hypertrophic cardiomyopathy	non-neurological disease	64	6693
Hypertrophic pyloric stenosis	non-neurological disease	11	525
Hyperuricemia	non-neurological disease	8	201
Hypoalbuminemia	non-neurological disease	4	145
Hypospadias	non-neurological disease	26	833
Hypothyroidism	non-neurological disease	193	4062
Idiopathic dilated cardiomyopathy	non-neurological disease	25	2031
Idiopathic inflammatory myopathy	non-neurological disease	7	121
Idiopathic pulmonary fibrosis	non-neurological disease	26	2856
Idiopathic scoliosis	non-neurological disease	1130	58165
IgA nephropathy	non-neurological disease	2	11
Ileal carcinoids	non-neurological disease	4	148
Infections	non-neurological disease	4	37
Inflammation	non-neurological disease	44	974
Inflammatory bowel disease	non-neurological disease	362	12184
Inflammatory skin disease	non-neurological disease	85	1456
Influenza A	non-neurological disease	15	133
Inguinal hernia	non-neurological disease	4	86
Interstitial lung disease	non-neurological disease	28	3214
Iron deficiency	non-neurological disease	1	4
Irritable bowel syndrome	non-neurological disease	28	654
Juvenile idiopathic arthritis	non-neurological disease	56	1259
Kashin-Beck disease	non-neurological disease	1	28
Kawasaki disease	non-neurological disease	79	1743
Keloid	non-neurological disease	8	316
Keratoconus	non-neurological disease	39	619
Ketonuria	non-neurological disease	1	189
Kidney cancer	non-neurological disease	9	93
Kidney injury	non-neurological disease	10	128
Kidney stones	non-neurological disease	32	776
Knee pain	non-neurological disease	4	85
Large B-cell lymphoma	non-neurological disease	2	17
Laryngeal squamous cell carcinoma	non-neurological disease	5	74
Latent autoimmune diabetes	non-neurological disease	3	27
Leishmaniasis	non-neurological disease	1	4
Leprosy	non-neurological disease	41	1967
Leukopenia	non-neurological disease	2	45
Liver disease	non-neurological disease	6	67
Liver fibrosis	non-neurological disease	14	593
Liver injury	non-neurological disease	1	26
Long QT syndrome	non-neurological disease	5	52
Lung abnormalities	non-neurological disease	5	38
Lung cancer	non-neurological disease	334	13071
Lymphocytic leukemia	non-neurological disease	24	408
Lymphoma	non-neurological disease	10	1366
Macular degeneration	non-neurological disease	177	3785
Macular telangiectasia type 2	non-neurological disease	5	130
Malaria	non-neurological disease	46	1952
Malaria infection	non-neurological disease	1	19
Male infertility	non-neurological disease	5	60
Marfan syndrome	non-neurological disease	4	36
Marginal zone lymphoma	non-neurological disease	4	181
Mastocytosis	non-neurological disease	25	679
Measles	non-neurological disease	26	495
Meconium ileus in cystic fibrosis	non-neurological disease	6	46
Melanoma	non-neurological disease	72	1785
Membranous nephropathy	non-neurological disease	26	1101
Meningioma	non-neurological disease	2	52
Meningococcal disease	non-neurological disease	1	250
Metabolic syndrome	non-neurological disease	51	1791
Microalbuminuria	non-neurological disease	42	810
Miscarriage	non-neurological disease	2	6
Monoclonal gammopathy	non-neurological disease	10	954
Mononucleosis	non-neurological disease	37	861
Motion sickness	non-neurological disease	34	857
Mouth ulcers	non-neurological disease	92	1788
Mucinous ovarian carcinoma	non-neurological disease	7	108
Multiple myeloma	non-neurological disease	129	6927
Mumps	non-neurological disease	46	633
Mycobacterial pulmonary disease	non-neurological disease	11	419
Mycobacterium tuberculosis	non-neurological disease	1	11
Myeloproliferative neoplasms	non-neurological disease	21	1074
Myocardial infarction	non-neurological disease	226	7093
Myositis	non-neurological disease	2	237
Nasopharyngeal carcinoma	non-neurological disease	18	695
Neonatal lupus	non-neurological disease	5	85
Nephrolithiasis	non-neurological disease	3	30
Nephropathy	non-neurological disease	6	153
Nephrotic syndrome	non-neurological disease	2	35
Neuroblastoma	non-neurological disease	25	688
Neurofibromatosis	non-neurological disease	2	16
Nodular sclerosis Hodgkin lymphoma	non-neurological disease	12	378
Non-alcoholic fatty liver disease	non-neurological disease	106	1559
Nonalcoholic steatohepatitis	non-neurological disease	13	181
Nondisjunction of chromosome	non-neurological disease	28	372
Non-Hodgkin's lymphoma	non-neurological disease	13	133
Obesity	non-neurological disease	1022	25263
Ocular sarcoidosis	non-neurological disease	47	2197
Oral cavity cancer	non-neurological disease	10	349
Oropharynx cancer	non-neurological disease	19	458
Osteoarthritis	non-neurological disease	182	10788
Osteoarthrosis	non-neurological disease	3	2943
Osteochondritis dissecans	non-neurological disease	5	35
Osteolysis	non-neurological disease	15	396
Osteonecrosis	non-neurological disease	20	192
Osteoporosis	non-neurological disease	25	506
Osteosarcoma	non-neurological disease	16	257
Otitis media	non-neurological disease	6	105
Otosclerosis	non-neurological disease	1	24
Ovarian cancer	non-neurological disease	123	6110
Ovarian disease	non-neurological disease	3	11
Paget's disease	non-neurological disease	11	114
Pancreatic cancer	non-neurological disease	151	2219
Pancreatitis	non-neurological disease	5	114
Papillary thyroid cancer	non-neurological disease	9	311
Pelvic organ prolapse	non-neurological disease	55	1424
Pemphigus	non-neurological disease	1	1
Pemphigus foliaceus	non-neurological disease	2	466
Pemphigus vulgaris	non-neurological disease	8	223
Periodontal disease	non-neurological disease	21	295
Periodontitis	non-neurological disease	105	1297
Peripheral artery disease	non-neurological disease	32	602
Pituitary adenoma	non-neurological disease	4	145
Placental abruption	non-neurological disease	9	50
Plantar warts	non-neurological disease	49	1587
Pneumococcal meningitis	non-neurological disease	4	49
Pneumonia	non-neurological disease	47	1206
Polycystic ovary syndrome	non-neurological disease	64	1251
Polymyositis	non-neurological disease	8	283
Postherpetic neuralgia	non-neurological disease	5	76
Preeclampsia	non-neurological disease	31	838
Premature ovarian failure	non-neurological disease	1	40
Preterm birth	non-neurological disease	84	687
Primary biliary cholangitis	non-neurological disease	82	2178
Primary biliary cirrhosis	non-neurological disease	42	3961
Primary central nervous system lymphoma	non-neurological disease	7	230
Primary sclerosing cholangitis	non-neurological disease	37	971
Prostate cancer	non-neurological disease	612	14766
Prostatic hyperplasia	non-neurological disease	7	64
Proteinuria	non-neurological disease	2	66
Pseudoexfoliation syndrome	non-neurological disease	1	16
Psoriasis	non-neurological disease	171	4677
Psoriasis vulgaris	non-neurological disease	40	1030
Psoriatic arthritis	non-neurological disease	35	879
Rectal cancer	non-neurological disease	32	589
Renal cell carcinoma	non-neurological disease	39	895
Respiratory diseases	non-neurological disease	109	2779
Retinal detachment	non-neurological disease	4	165
Retinal detachment or retinal break	non-neurological disease	26	483
Retinal detachment with retinal break	non-neurological disease	1	17
Retinopathy	non-neurological disease	9	89
Rhegmatogenous retinal detachment	non-neurological disease	4	90
Rheumatic fever	non-neurological disease	18	279
Rheumatic heart disease	non-neurological disease	23	325
Rheumatoid arthritis	non-neurological disease	435	11160
Rosacea	non-neurological disease	86	1521
Rubella	non-neurological disease	28	405
Sarcoidosis	non-neurological disease	44	4147
Scarlet fever	non-neurological disease	45	936
Scoliosis	non-neurological disease	2	82
Seborrheic dermatitis	non-neurological disease	12	137
Self-harm	non-neurological disease	171	5894
Sepsis	non-neurological disease	32	892
Septic shock	non-neurological disease	5	57
Severe sepsis	non-neurological disease	8	112
Sexual dysfunction	non-neurological disease	8	360
Shingles	non-neurological disease	54	1442
Shoulder impingement syndrome	non-neurological disease	20	199
Sick sinus syndrome	non-neurological disease	6	66
Sickle cell anaemia	non-neurological disease	42	966
Sickle cell disease	non-neurological disease	2	6
Skin cancer	non-neurological disease	84	1080
Small cell lung carcinoma	non-neurological disease	42	1259
Small intestine neuroendocrine tumor	non-neurological disease	1	16
Smallpox	non-neurological disease	78	2762
Spontaneous coronary artery dissection	non-neurological disease	20	191
Squamous cell carcinoma	non-neurological disease	38	636
Squamous cell lung carcinoma	non-neurological disease	154	4895
Staphylococcus aureus infection	non-neurological disease	5	44
Steroid-sensitive nephrotic syndrome	non-neurological disease	24	800
Still's disease	non-neurological disease	1	6
Strep throat	non-neurological disease	37	780
Stress urinary incontinence	non-neurological disease	1	39
Sudden cardiac arrest	non-neurological disease	50	700
Systemic lupus erythematosus	non-neurological disease	693	24385
Systemic mastocytosis	non-neurological disease	16	401
Systemic scleroderma	non-neurological disease	14	195
Systemic sclerosis	non-neurological disease	84	2222
Takayasu arteritis	non-neurological disease	95	4303
T-cell lymphoma	non-neurological disease	3	360
Temporomandibular joint disorder	non-neurological disease	6	22
Testicular cancer	non-neurological disease	37	612
Testicular germ cell tumor	non-neurological disease	64	2256
Tetralogy of Fallot	non-neurological disease	6	209
Thrombocytopenia	non-neurological disease	8	110
Thyroid cancer	non-neurological disease	55	1568
Tinnitus	non-neurological disease	17	246
Tooth agenesis	non-neurological disease	7	53
Torsades de pointes	non-neurological disease	1	59
Tuberculosis	non-neurological disease	101	2544
Tuberculous meningitis	non-neurological disease	9	103
Tumor	non-neurological disease	57	840
Type 1 diabetes	non-neurological disease	343	11050
Type 2 diabetes	non-neurological disease	2230	69651
Ulcerative colitis	non-neurological disease	259	10262
Urinary bladder cancer	non-neurological disease	5	131
Urinary tract infection	non-neurological disease	50	3276
Urolithiasis	non-neurological disease	24	382
Uterine fibroids	non-neurological disease	155	3650
Uveal melanoma	non-neurological disease	35	854
Varicose veins	non-neurological disease	29	472
Vasculitis	non-neurological disease	77	14432
Venous disease	non-neurological disease	3	200
Venous thromboembolism	non-neurological disease	197	4794
Vestibular neuritis	non-neurological disease	4	6
Vitiligo	non-neurological disease	83	2343
Vogt-Koyanagi-Harada syndrome	non-neurological disease	3	40
Wegener's granulomatosis	non-neurological disease	5	239
Wilms tumor	non-neurological disease	7	141
Yeast infection	non-neurological disease	41	681
