## Supplementary Table S11 for "Genetic regulation of lncRNA expression in the whole human brain"

### Sheet: Sheet1
Supplementary Table S11 The 169 lncRNAs potentially related to insomnia identified by TWAS
LncRNAs	Z-score	Effect_size	P value	FDR q	Var_g	Pred_perf_r2	Pred_perf_pval	N_SNPs_used	N_SNPs_in_cov	N_SNPs_in_model	Brain region
ENSG00000250156	-4.31285	-0.125255	1.61e-05	0.0051198	0.0179962	0.0407384	0.0267407	7	12	24	CRBL
ENSG00000259534	-2.92117	-0.0692649	0.00348721	0.554467	0.0225308	0.0486895	0.0156146	21	28	25	CRBL
ENSG00000257725	2.45987	0.0217567	0.0138988	0.958293	0.139434	0.0735749	0.00192731	50	55	65	CRBL
ENSG00000241316	-2.41977	-0.0422225	0.0155302	0.958293	0.0403848	0.049788	0.0144067	24	27	26	CRBL
ENSG00000204792	-2.20795	-0.0171529	0.0272479	0.958293	0.216064	0.294172	1.03e-11	55	62	64	CRBL
ENSG00000259944	2.14832	0.089542	0.0316887	0.958293	0.006465	0.0363416	0.0276313	3	3	3	CRBL
ENSG00000257327	2.0871	0.0487604	0.0368794	0.958293	0.0205022	0.0554747	0.00953946	11	14	11	CRBL
ENSG00000266411	-2.07853	-0.205412	0.0376606	0.958293	0.00143016	0.0403335	0.0250485	4	31	5	CRBL
ENSG00000254344	2.06734	0.0435107	0.0387019	0.958293	0.0257151	0.0728134	0.00271466	15	24	20	CRBL
ENSG00000239513	-2.06431	-0.0756492	0.0389885	0.958293	0.0104465	0.0337069	0.0418311	5	6	6	CRBL
ENSG00000204393	2.04751	0.0463487	0.0406081	0.958293	0.0235433	0.0373639	0.0323655	11	11	11	CRBL
ENSG00000267334	-4.42798	-0.21242	9.51e-06	0.00320487	0.00524108	0.0929246	0.000446604	4	5	5	FCTX
ENSG00000249790	-3.02952	-0.0642376	0.0024494	0.412724	0.0284098	0.0526434	0.00999013	5	9	14	FCTX
ENSG00000261304	2.85839	0.0441584	0.00425792	0.449236	0.0360391	0.0936694	0.000699958	10	11	25	FCTX
ENSG00000272192	2.72258	0.0721721	0.00647737	0.449236	0.0204076	0.0521966	0.0107675	6	12	6	FCTX
ENSG00000257141	2.71312	0.0595016	0.00666522	0.449236	0.0265235	0.107012	0.000232304	4	11	5	FCTX
ENSG00000258735	-2.63333	-0.0294008	0.00845511	0.453688	0.0961225	0.0350212	0.0354438	23	26	32	FCTX
ENSG00000260430	-2.59154	-0.137557	0.0095548	0.453688	0.00434027	0.0419949	0.0262229	3	4	4	FCTX
ENSG00000254089	-2.47859	-0.0455217	0.0131904	0.453688	0.041802	0.0339798	0.038313	18	52	23	FCTX
ENSG00000248874	2.46762	0.0295769	0.0136015	0.453688	0.0686805	0.11264	8.71e-05	35	43	39	FCTX
ENSG00000267175	2.44704	0.128761	0.0144036	0.453688	0.00458347	0.0648923	0.00462971	10	20	15	FCTX
ENSG00000271590	2.43702	0.0433726	0.0148088	0.453688	0.0361385	0.12771	4.67e-05	11	11	19	FCTX
ENSG00000237837	-2.40073	-0.0322569	0.0163625	0.459514	0.0456075	0.132099	4.34e-05	11	18	15	FCTX
ENSG00000227082	2.30588	0.00455415	0.0211174	0.547429	1.89646	0.0373374	0.0346007	3	33	38	FCTX
ENSG00000233048	2.27516	0.0741947	0.0228966	0.551155	0.0136557	0.0606383	0.00715251	26	44	33	FCTX
ENSG00000248238	-2.21338	-0.050233	0.0268715	0.596286	0.0257613	0.0423803	0.0248214	3	4	18	FCTX
ENSG00000248762	2.18308	0.0764818	0.02903	0.596286	0.0110538	0.0687477	0.00271769	1	1	1	FCTX
ENSG00000261584	2.16904	0.0263655	0.0300797	0.596286	0.103322	0.187751	8.45e-07	44	48	47	FCTX
ENSG00000259610	-2.1143	-0.0574092	0.0344892	0.645715	0.0151785	0.069692	0.00376767	4	4	4	FCTX
ENSG00000231808	-2.04331	-0.056195	0.0410222	0.696194	0.0141277	0.0897296	0.000765009	3	3	3	FCTX
ENSG00000254288	-2.04033	-0.047347	0.0413171	0.696194	0.0178588	0.0599165	0.00719419	16	24	17	FCTX
ENSG00000251391	-2.0007	-0.0307119	0.0454248	0.728959	0.0516848	0.106464	0.000206824	16	18	21	FCTX
ENSG00000260963	1.96156	0.0218803	0.0498141	0.763062	0.0903887	0.100191	0.000389027	15	19	40	FCTX
ENSG00000253235	-3.63278	-0.0898406	0.00028038	0.0860767	0.0301343	0.0361069	0.0443111	20	25	22	HIPP
ENSG00000242339	-3.31211	-0.0874454	0.000925961	0.142135	0.0187511	0.102759	0.000243579	2	5	3	HIPP
ENSG00000263753	-2.62484	-0.115882	0.00866901	0.873898	0.00721056	0.0429506	0.0277785	7	10	10	HIPP
ENSG00000270019	-2.39989	-0.0378025	0.0164002	0.873898	0.0432563	0.0627974	0.00641746	21	22	23	HIPP
ENSG00000224307	2.39785	0.0810407	0.0164915	0.873898	0.0113197	0.112999	0.000270229	7	9	7	HIPP
ENSG00000232855	-2.24128	-0.043834	0.0250077	0.873898	0.0368678	0.0860666	0.00102024	36	47	47	HIPP
ENSG00000230836	-2.20996	-0.028422	0.027108	0.873898	0.0760095	0.105057	0.000447883	37	43	43	HIPP
ENSG00000257474	-2.14156	-0.0499816	0.0322292	0.873898	0.0255148	0.0732281	0.00233162	16	30	18	HIPP
ENSG00000227047	-2.11931	-0.0779002	0.0340646	0.873898	0.0108234	0.0398765	0.0325617	7	9	8	HIPP
ENSG00000232243	2.08287	0.033551	0.0372628	0.873898	0.0462056	0.135683	3.88e-05	8	8	8	HIPP
ENSG00000181798	-2.07556	-0.0211484	0.0379345	0.873898	0.112971	0.0974697	0.000636264	29	42	34	HIPP
ENSG00000234703	2.06947	0.0447781	0.0385017	0.873898	0.031975	0.130791	7.06e-05	4	5	10	HIPP
ENSG00000235295	2.06923	0.0415928	0.0385246	0.873898	0.0252904	0.034755	0.0360319	6	7	19	HIPP
ENSG00000274225	-1.98236	-0.028968	0.0474385	0.873898	0.0616506	0.075363	0.0029605	10	15	17	HIPP
ENSG00000223479	-1.97049	-0.0320169	0.0487824	0.873898	0.0597801	0.0355711	0.0460817	16	19	24	HIPP
ENSG00000228308	3.77835	0.0560937	0.00015787	0.0503605	0.0493495	0.110928	0.000362929	11	16	17	MEDU
ENSG00000261079	2.77711	0.0723101	0.0054844	0.506404	0.0208941	0.0645394	0.0071347	8	8	10	MEDU
ENSG00000233354	2.73174	0.0305483	0.00630003	0.506404	0.0687358	0.0644774	0.00379484	9	10	11	MEDU
ENSG00000217702	2.67988	0.0558951	0.00736481	0.506404	0.0211726	0.0436517	0.0295429	2	2	20	MEDU
ENSG00000259495	-2.6254	-0.0269761	0.00865464	0.506404	0.116586	0.185433	1.48e-06	17	19	30	MEDU
ENSG00000226686	2.59262	0.038288	0.00952484	0.506404	0.0537234	0.148894	2.92e-05	18	19	18	MEDU
ENSG00000241912	2.49194	0.086779	0.0127048	0.558983	0.0107217	0.0993537	0.000640473	6	8	8	MEDU
ENSG00000241316	-2.431	-0.0465973	0.0150573	0.558983	0.0311926	0.109347	0.000281335	18	20	18	MEDU
ENSG00000269473	2.37645	0.0416299	0.0174803	0.558983	0.0417441	0.0556735	0.0116068	28	34	36	MEDU
ENSG00000187013	-2.36074	-0.130692	0.0182387	0.558983	0.00465071	0.0534165	0.0126602	3	24	3	MEDU
ENSG00000259044	-2.34016	-0.0519281	0.0192753	0.558983	0.0328754	0.0410265	0.0278573	12	18	13	MEDU
ENSG00000254599	-2.17172	-0.0229653	0.029877	0.794231	0.129706	0.0662833	0.00626321	44	48	55	MEDU
ENSG00000273059	2.13736	0.0728829	0.0325684	0.799177	0.00989965	0.0640755	0.00707267	6	7	6	MEDU
ENSG00000226782	-2.09265	-0.0335262	0.0363808	0.828962	0.0415047	0.109688	0.000264039	14	16	16	MEDU
ENSG00000248837	2.03857	0.0206478	0.0414926	0.852434	0.101149	0.0370823	0.04538	36	38	38	MEDU
ENSG00000281641	-2.01458	-0.0251081	0.0439483	0.852434	0.0682787	0.0582421	0.00687921	13	19	16	MEDU
ENSG00000228586	2.00067	0.0293168	0.0454275	0.852434	0.0740832	0.049104	0.0184464	20	23	29	MEDU
ENSG00000241316	-2.93858	-0.0396342	0.0032972	0.583878	0.0673028	0.0757528	0.00136796	31	33	33	OCTX
ENSG00000264634	2.8545	0.0267733	0.00431043	0.583878	0.148993	0.0313346	0.0499522	76	108	92	OCTX
ENSG00000251055	-2.72684	-0.0247556	0.00639437	0.583878	0.128516	0.120922	5.38e-05	21	34	27	OCTX
ENSG00000260911	2.68809	0.0403963	0.00718619	0.583878	0.0520673	0.0832623	0.00132583	14	22	24	OCTX
ENSG00000266489	-2.40187	-0.0131591	0.0163115	0.864651	0.376772	0.48662	1.45e-20	28	34	44	OCTX
ENSG00000256988	2.3522	0.140707	0.0186628	0.864651	0.00397244	0.0315315	0.047174	5	7	5	OCTX
ENSG00000259518	2.34575	0.0596964	0.018989	0.864651	0.0205309	0.0649176	0.00488838	8	13	11	OCTX
ENSG00000250358	-2.30291	-0.0812499	0.0212837	0.864651	0.0107885	0.0407015	0.0273863	3	3	3	OCTX
ENSG00000246898	-2.21556	-0.0394525	0.0267214	0.90902	0.0695501	0.104647	0.000298063	32	34	51	OCTX
ENSG00000260633	2.19771	0.0573812	0.0279699	0.90902	0.0172814	0.0729384	0.00220572	6	6	6	OCTX
ENSG00000277587	2.13706	0.0557792	0.0325934	0.961616	0.0183293	0.108478	0.000192218	7	10	7	OCTX
ENSG00000251325	2.00157	0.224777	0.0453307	0.961616	0.00104486	0.0681525	0.00305236	3	4	4	OCTX
ENSG00000276759	-1.96262	-0.139507	0.0496907	0.961616	0.00229756	0.0394482	0.0266391	2	2	2	OCTX
ENSG00000253773	3.87326	0.0658227	0.000107388	0.0318942	0.0435185	0.0662113	0.00369465	15	17	20	PUTM
ENSG00000259306	-3.67973	-0.0881423	0.000233479	0.0346716	0.0246361	0.060526	0.00570621	6	7	10	PUTM
ENSG00000271824	-3.56001	-0.0564404	0.000370847	0.0367139	0.0523412	0.0519569	0.0108851	21	21	29	PUTM
ENSG00000226808	-3.01498	-0.109734	0.00256997	0.17148	0.0102752	0.045249	0.020971	4	34	5	PUTM
ENSG00000254456	2.95635	0.128722	0.003113	0.17148	0.00597973	0.0370059	0.0335996	1	6	1	PUTM
ENSG00000242536	2.91706	0.0427958	0.00353343	0.17148	0.0606034	0.051078	0.0120513	24	25	28	PUTM
ENSG00000279072	2.87489	0.0956803	0.00404162	0.17148	0.0133609	0.0423975	0.0219834	5	9	6	PUTM
ENSG00000257835	2.70102	0.0668471	0.00691274	0.256635	0.0195405	0.0939559	0.00064966	3	4	3	PUTM
ENSG00000258871	2.62133	0.0613354	0.00875867	0.289036	0.0190023	0.0540135	0.00899432	8	114	12	PUTM
ENSG00000255191	-2.46854	-0.0494859	0.0135664	0.402922	0.0352767	0.0464405	0.0170189	25	33	25	PUTM
ENSG00000281202	2.39468	0.0190115	0.0166349	0.449143	0.164311	0.0770118	0.00126943	65	68	68	PUTM
ENSG00000205611	-2.3307	-0.0599995	0.0197692	0.454502	0.0162305	0.0358311	0.0368632	7	7	7	PUTM
ENSG00000259004	-2.32834	-0.0755138	0.019894	0.454502	0.01153	0.0399588	0.0267889	3	4	15	PUTM
ENSG00000228826	2.27112	0.0855537	0.02314	0.490899	0.00553305	0.0371886	0.0321997	1	3	3	PUTM
ENSG00000261325	2.12063	0.0123314	0.0339531	0.566955	0.36061	0.0904367	0.000794022	60	73	73	PUTM
ENSG00000267373	2.08352	0.0332287	0.0372041	0.566955	0.0473648	0.12498	5.64e-05	36	49	43	PUTM
ENSG00000237290	-2.08346	-0.0431178	0.0372096	0.566955	0.0323595	0.0513889	0.0123679	31	51	38	PUTM
ENSG00000218510	-2.0531	-0.0268161	0.0400627	0.566955	0.0713202	0.103379	0.000345678	40	54	42	PUTM
ENSG00000259495	-2.01538	-0.0217762	0.0438652	0.566955	0.114769	0.055971	0.00810374	34	37	43	PUTM
ENSG00000231437	2.00745	0.0231061	0.0447018	0.566955	0.0936855	0.150281	7.47e-06	33	33	50	PUTM
ENSG00000231040	-2.00185	-0.0822229	0.0453009	0.566955	0.00676987	0.0386124	0.0277987	3	3	3	PUTM
ENSG00000258214	1.98012	0.560604	0.04769	0.566955	0.00012813	0.0463699	0.016685	1	2	2	PUTM
ENSG00000255992	1.96867	0.0290045	0.0489911	0.566955	0.0649576	0.0656247	0.00509561	17	18	20	PUTM
ENSG00000229116	3.70169	0.056434	0.000214167	0.0689618	0.0540602	0.0753767	0.00692485	28	33	29	SNIG
ENSG00000250994	-3.41393	-0.0461098	0.00064032	0.103092	0.0653157	0.1219	0.000371854	17	22	19	SNIG
ENSG00000272912	3.00331	0.0333201	0.00267059	0.286644	0.0978999	0.0818431	0.00553336	27	29	31	SNIG
ENSG00000263603	2.86395	0.108173	0.00418389	0.336803	0.00865329	0.0917483	0.00352817	3	8	9	SNIG
ENSG00000260792	-2.69106	-0.0845998	0.00712251	0.45869	0.0126805	0.0765396	0.0071388	8	10	12	SNIG
ENSG00000250670	-2.50402	-0.03964	0.0122791	0.573312	0.0496826	0.0655841	0.0102517	11	11	11	SNIG
ENSG00000227676	-2.49875	-0.0846761	0.0124633	0.573312	0.012095	0.0763416	0.00501198	15	27	16	SNIG
ENSG00000261231	-2.34218	-0.0391983	0.0191716	0.746691	0.0470447	0.135671	0.000319198	7	7	12	SNIG
ENSG00000227510	2.20112	0.0418888	0.0277274	0.746691	0.0313685	0.0555901	0.0210245	7	9	10	SNIG
ENSG00000261584	2.16108	0.0412957	0.0306893	0.746691	0.0390152	0.0909929	0.00202056	6	9	35	SNIG
ENSG00000257488	2.13167	0.0600659	0.0330337	0.746691	0.0147367	0.107312	0.00145014	14	16	20	SNIG
ENSG00000224429	2.11855	0.0685515	0.0341281	0.746691	0.0121016	0.0751448	0.00709881	5	21	6	SNIG
ENSG00000228634	-2.11644	-0.0757214	0.0343077	0.746691	0.0143531	0.0471198	0.0293556	2	25	4	SNIG
ENSG00000259862	-2.09726	-0.0568604	0.0359708	0.746691	0.01737	0.0457959	0.0398671	3	6	6	SNIG
ENSG00000270074	-2.0731	-0.0602428	0.0381631	0.746691	0.0225143	0.0745161	0.00721841	18	26	23	SNIG
ENSG00000258844	2.05398	0.0224883	0.0399777	0.746691	0.0842334	0.0728365	0.0069182	39	43	46	SNIG
ENSG00000273821	2.03652	0.0103059	0.041698	0.746691	0.499192	0.0451488	0.0229999	118	151	155	SNIG
ENSG00000235292	-2.0361	-0.0240512	0.0417405	0.746691	0.0789368	0.171344	3.24e-05	17	19	32	SNIG
ENSG00000229943	-1.98477	-0.0314605	0.0471703	0.766991	0.0515062	0.136108	0.00024233	3	3	26	SNIG
ENSG00000277448	-1.98057	-0.0223265	0.0476392	0.766991	0.0848497	0.0628977	0.00812264	13	19	16	SNIG
ENSG00000237076	-3.58054	-0.0627328	0.00034288	0.109722	0.0476883	0.0665264	0.00567663	7	7	7	TCTX
ENSG00000278011	-2.95365	-0.0793341	0.00314044	0.478323	0.0165532	0.0593037	0.00695329	12	12	16	TCTX
ENSG00000226562	-2.69746	-0.0680402	0.00698707	0.478323	0.0160548	0.0454285	0.0233378	4	9	5	TCTX
ENSG00000233985	-2.59625	-0.0307042	0.00942474	0.478323	0.0870432	0.0581874	0.0103685	54	56	63	TCTX
ENSG00000233901	2.5774	0.0914541	0.00995461	0.478323	0.0127045	0.0348317	0.0495032	3	21	4	TCTX
ENSG00000254804	-2.55627	-0.804284	0.01058	0.478323	0.000627199	0.0349716	0.0487148	1	4	4	TCTX
ENSG00000274723	2.49827	0.76179	0.0124801	0.478323	0.000113209	0.0709734	0.00358664	2	5	3	TCTX
ENSG00000232677	2.44765	0.0492651	0.014379	0.478323	0.0282624	0.043534	0.0279949	30	31	46	TCTX
ENSG00000265692	2.41648	0.0202848	0.0156712	0.478323	0.161829	0.0461955	0.0243744	28	39	103	TCTX
ENSG00000232245	2.41242	0.0345847	0.015847	0.478323	0.0519558	0.143742	1.89e-05	16	16	32	TCTX
ENSG00000225233	2.39895	0.0460089	0.0164424	0.478323	0.0385719	0.156791	1.23e-05	20	23	21	TCTX
ENSG00000266489	-2.27354	-0.022732	0.0229938	0.580186	0.120307	0.373262	1.93e-13	5	6	7	TCTX
ENSG00000261098	-2.23358	-0.0485809	0.0255108	0.580186	0.0285368	0.115031	4.59e-05	21	23	24	TCTX
ENSG00000230768	2.21313	0.069048	0.0268884	0.580186	0.0170184	0.0467798	0.0222298	2	5	9	TCTX
ENSG00000196421	-2.19252	-0.0503017	0.0283421	0.580186	0.0245301	0.0360722	0.0430176	27	50	40	TCTX
ENSG00000229557	-2.18336	-0.0522852	0.0290093	0.580186	0.0227823	0.0372297	0.044449	9	10	26	TCTX
ENSG00000125899	2.11681	0.0255025	0.034276	0.645196	0.0836698	0.0395678	0.0348095	9	12	41	TCTX
ENSG00000250105	-2.0852	-0.168475	0.0370509	0.658682	0.00222389	0.0741661	0.00419505	8	10	10	TCTX
ENSG00000263753	-2.05817	-0.0465513	0.0395738	0.666506	0.0306119	0.161948	9.27e-06	15	16	16	TCTX
ENSG00000249645	2.0313	0.0665776	0.0422248	0.675597	0.0115986	0.0339624	0.0466781	8	15	8	TCTX
ENSG00000248482	3.24927	0.067911	0.00115702	0.324201	0.0319992	0.0985479	0.000442888	7	7	7	THAL
ENSG00000266278	2.92652	0.0971164	0.00342782	0.324201	0.0127625	0.0750568	0.00294845	9	58	9	THAL
ENSG00000246820	2.89344	0.0495895	0.00381045	0.324201	0.0434425	0.0986136	0.000548772	10	14	11	THAL
ENSG00000250934	2.82309	0.0496177	0.00475625	0.324201	0.0361419	0.052087	0.0127089	16	19	22	THAL
ENSG00000248677	-2.77649	-0.0375402	0.00549492	0.324201	0.0668482	0.0478631	0.0191608	24	26	34	THAL
ENSG00000237377	2.56227	0.0620361	0.0103989	0.443641	0.0200406	0.0420165	0.0280145	13	15	24	THAL
ENSG00000237687	2.48791	0.0283152	0.0128495	0.443641	0.0999879	0.118339	0.000138221	24	32	46	THAL
ENSG00000261623	-2.48012	-0.0283484	0.0131338	0.443641	0.109735	0.158558	4.65e-06	51	55	57	THAL
ENSG00000261584	2.41011	0.031712	0.0159476	0.443641	0.0752652	0.0449859	0.0211765	35	61	39	THAL
ENSG00000241316	-2.40487	-0.0441437	0.0161781	0.443641	0.0371976	0.138183	2.31e-05	20	20	20	THAL
ENSG00000238142	2.35498	0.0545112	0.0185238	0.443641	0.025057	0.0448067	0.024243	12	21	18	THAL
ENSG00000250544	2.33458	0.0282195	0.0195652	0.443641	0.0743341	0.0439126	0.015004	39	46	46	THAL
ENSG00000278445	2.32172	0.019443	0.0202479	0.443641	0.177476	0.0988269	0.000600271	106	117	117	THAL
ENSG00000273923	-2.30701	-0.0346956	0.0210542	0.443641	0.0507567	0.116463	0.000182633	17	27	19	THAL
ENSG00000204792	-2.27257	-0.0422852	0.0230521	0.453359	0.0402927	0.151378	1.18e-06	12	12	12	THAL
ENSG00000260322	2.17129	0.0608578	0.0299091	0.538745	0.0132097	0.0437779	0.0202055	8	10	10	THAL
ENSG00000259495	-2.15648	-0.0371015	0.0310463	0.538745	0.0407349	0.0599686	0.00721094	12	51	13	THAL
ENSG00000236176	-2.11795	-0.068197	0.034179	0.560156	0.0153196	0.127615	7.21e-05	9	13	11	THAL
ENSG00000281473	2.05272	0.102329	0.0401002	0.608099	0.00469304	0.0336324	0.0493812	6	6	6	THAL
ENSG00000206140	2.03656	0.0304425	0.041694	0.608099	0.056418	0.0694782	0.0033565	14	20	26	THAL
ENSG00000226722	-2.00787	-0.0225011	0.0446574	0.608099	0.108707	0.0948001	0.000829675	34	39	39	THAL
ENSG00000261703	-2.0014	-0.0649947	0.0453498	0.608099	0.0123429	0.0598202	0.00848615	8	8	8	THAL
ENSG00000229388	3.03894	0.0343212	0.00237409	0.342495	0.102194	0.0873207	0.000882719	26	30	32	WHMT
ENSG00000250735	-3.00703	-0.177593	0.00263811	0.342495	0.00299643	0.0331734	0.0369518	3	5	5	WHMT
ENSG00000234426	2.96549	0.0366017	0.00302201	0.342495	0.0798268	0.122502	6.85e-05	22	30	55	WHMT
ENSG00000226476	-2.78798	-0.0432798	0.00530386	0.412155	0.0490348	0.0795027	0.00105044	22	24	23	WHMT
ENSG00000253585	2.71138	0.169503	0.00670048	0.412155	0.00388083	0.0531784	0.00958277	4	14	4	WHMT
ENSG00000255325	-2.68406	-0.0962823	0.00727333	0.412155	0.0123514	0.0312268	0.0448412	9	21	9	WHMT
ENSG00000224008	-2.48174	-0.0721358	0.0130741	0.635028	0.0143233	0.123368	7.49e-05	12	22	13	WHMT
ENSG00000254686	-2.32941	-0.0373788	0.0198373	0.766322	0.0465004	0.0498471	0.0122763	7	7	27	WHMT
ENSG00000237320	-2.32103	-0.411637	0.020285	0.766322	0.000344182	0.072423	0.00275223	3	6	8	WHMT
ENSG00000270321	2.1684	0.0288648	0.0301286	0.884319	0.0730695	0.0474588	0.0135713	22	23	29	WHMT
ENSG00000273102	-2.13379	-0.0195737	0.0328598	0.884319	0.163288	0.0379683	0.0287586	65	121	77	WHMT
ENSG00000228065	-2.06765	-0.0494042	0.0386727	0.884319	0.02076	0.0582227	0.00699133	4	8	11	WHMT
ENSG00000236176	2.05287	0.0268095	0.0400855	0.884319	0.0629891	0.0585174	0.00642817	17	20	37	WHMT
ENSG00000272695	-2.04144	-0.0758154	0.0412069	0.884319	0.00877702	0.0711156	0.00235633	18	30	19	WHMT
ENSG00000234917	2.03742	0.0237329	0.0416084	0.884319	0.0920702	0.147608	7.53e-06	21	26	30	WHMT
ENSG00000225399	-2.02695	-0.0340219	0.0426676	0.884319	0.035777	0.0894298	0.000547066	18	21	21	WHMT
ENSG00000268536	2.01204	0.019295	0.0442159	0.884319	0.157822	0.0566476	0.00854697	52	61	61	WHMT
ENSG00000217702	1.96496	0.0221028	0.0494186	0.916902	0.0922435	0.0941089	0.000555943	16	17	23	WHMT
