## Supplementary Table S14 for "Genetic regulation of lncRNA expression in the whole human brain"

### Sheet: Sheet1
Supplementary Table S14 The significantly enriched terms by GSEA
LncRNAs	Brain region	ID	Ontology	Description	Set size	enrichmentScore	NES	P value	P adjust	Rank	Leading edge
ENSG00000228308	MEDU	GO:0019862	MF	IgA binding	12	-0.862404	-3.7223	2.99369e-10	5.84668e-07	211	tags=100%
ENSG00000228308	MEDU	GO:0012507	CC	ER to Golgi transport vesicle membrane	16	0.752613	3.24991	4.4123e-09	2.87241e-06	371	tags=100%
ENSG00000228308	MEDU	GO:0030134	CC	COPII-coated ER to Golgi transport vesicle	16	0.752613	3.24991	4.4123e-09	2.87241e-06	371	tags=100%
ENSG00000228308	MEDU	GO:0002478	BP	antigen processing and presentation of exogenous peptide antigen	15	0.752089	3.17721	1.13769e-08	3.70318e-06	371	tags=100%
ENSG00000228308	MEDU	GO:0042611	CC	MHC protein complex	15	0.752089	3.17721	1.13769e-08	3.70318e-06	371	tags=100%
ENSG00000228308	MEDU	GO:0098553	CC	lumenal side of endoplasmic reticulum membrane	15	0.752089	3.17721	1.13769e-08	3.70318e-06	371	tags=100%
ENSG00000228308	MEDU	GO:0030669	CC	clathrin-coated endocytic vesicle membrane	11	0.80428	2.96199	4.33354e-08	1.20906e-05	205	tags=91%
ENSG00000228308	MEDU	GO:0032994	CC	protein-lipid complex	11	0.788242	2.90292	1.17393e-07	2.29269e-05	205	tags=91%
ENSG00000228308	MEDU	GO:0034358	CC	plasma lipoprotein particle	11	0.788242	2.90292	1.17393e-07	2.29269e-05	205	tags=91%
ENSG00000228308	MEDU	GO:1990777	CC	lipoprotein particle	11	0.788242	2.90292	1.17393e-07	2.29269e-05	205	tags=91%
ENSG00000228308	MEDU	GO:0034364	CC	high-density lipoprotein particle	10	0.812973	2.86491	1.71192e-07	3.03944e-05	158	tags=90%
ENSG00000228308	MEDU	GO:0101003	CC	ficolin-1-rich granule membrane	14	-0.704817	-3.39221	2.42958e-07	3.64997e-05	211	tags=86%
ENSG00000228308	MEDU	GO:0098576	CC	lumenal side of membrane	16	0.697164	3.01048	2.32977e-07	3.64997e-05	371	tags=94%
ENSG00000228308	MEDU	GO:0030101	BP	natural killer cell activation	12	0.750521	2.87749	3.20886e-07	4.47636e-05	371	tags=100%
ENSG00000228308	MEDU	GO:0019865	MF	immunoglobulin binding	14	-0.682233	-3.28351	8.16632e-07	0.000103846	211	tags=86%
ENSG00000228308	MEDU	GO:0070820	CC	tertiary granule	31	-0.451768	-3.26856	8.96953e-07	0.000103846	520	tags=84%
ENSG00000228308	MEDU	GO:0032814	BP	regulation of natural killer cell activation	11	0.75	2.76209	9.03935e-07	0.000103846	371	tags=100%
ENSG00000228308	MEDU	GO:0002682	BP	regulation of immune system process	140	0.30098	2.60329	1.08719e-06	0.00011796	502	tags=55%
ENSG00000228308	MEDU	GO:0101002	CC	ficolin-1-rich granule	17	-0.606048	-3.19541	1.81714e-06	0.000186783	211	tags=76%
ENSG00000228308	MEDU	GO:0097060	CC	synaptic membrane	22	-0.518875	-3.15638	2.20233e-06	0.000215058	409	tags=82%
ENSG00000228308	MEDU	GO:0051251	BP	positive regulation of lymphocyte activation	48	0.431386	2.76088	2.37231e-06	0.000220625	371	tags=60%
ENSG00000228308	MEDU	GO:0030662	CC	coated vesicle membrane	22	0.577375	2.84431	2.8165e-06	0.000250028	371	tags=77%
ENSG00000228308	MEDU	GO:0050778	BP	positive regulation of immune response	91	0.333651	2.61346	3.00422e-06	0.000255098	799	tags=82%
ENSG00000228308	MEDU	GO:2000311	BP	regulation of AMPA receptor activity	10	-0.740493	-2.91637	3.47445e-06	0.000271424	65	tags=80%
ENSG00000228308	MEDU	GO:0002684	BP	positive regulation of immune system process	112	0.315946	2.61429	3.34522e-06	0.000271424	502	tags=57%
ENSG00000228308	MEDU	GO:0050805	BP	negative regulation of synaptic transmission	10	-0.738129	-2.90706	3.85151e-06	0.000289308	65	tags=80%
ENSG00000228308	MEDU	GO:0045211	CC	postsynaptic membrane	16	-0.612857	-3.13369	4.10991e-06	0.000297283	177	tags=75%
ENSG00000228308	MEDU	GO:0098839	CC	postsynaptic density membrane	12	-0.683848	-2.95162	6.0105e-06	0.000357001	65	tags=75%
ENSG00000228308	MEDU	GO:0099634	CC	postsynaptic specialization membrane	12	-0.683848	-2.95162	6.0105e-06	0.000357001	65	tags=75%
ENSG00000228308	MEDU	GO:0051249	BP	regulation of lymphocyte activation	67	0.38247	2.74156	6.1079e-06	0.000357001	500	tags=64%
ENSG00000228308	MEDU	GO:0031902	CC	late endosome membrane	12	0.698285	2.67722	5.43209e-06	0.000357001	151	tags=75%
ENSG00000228308	MEDU	GO:0002715	BP	regulation of natural killer cell mediated immunity	12	0.693356	2.65832	6.21508e-06	0.000357001	371	tags=92%
ENSG00000228308	MEDU	GO:0002717	BP	positive regulation of natural killer cell mediated immunity	12	0.693356	2.65832	6.21508e-06	0.000357001	371	tags=92%
ENSG00000228308	MEDU	GO:0050865	BP	regulation of cell activation	73	0.35861	2.63507	5.49488e-06	0.000357001	500	tags=62%
ENSG00000228308	MEDU	GO:0045334	CC	clathrin-coated endocytic vesicle	13	0.683347	2.69122	6.41082e-06	0.000357724	309	tags=85%
ENSG00000228308	MEDU	GO:0002696	BP	positive regulation of leukocyte activation	50	0.4089	2.67474	7.44529e-06	0.000403907	371	tags=58%
ENSG00000228308	MEDU	GO:0050867	BP	positive regulation of cell activation	52	0.40698	2.70665	8.31627e-06	0.000438964	371	tags=58%
ENSG00000228308	MEDU	GO:0019884	BP	antigen processing and presentation of exogenous antigen	19	0.586467	2.72741	1.04356e-05	0.000536333	371	tags=79%
ENSG00000228308	MEDU	GO:0002694	BP	regulation of leukocyte activation	69	0.365538	2.63968	1.13986e-05	0.000556538	397	tags=55%
ENSG00000228308	MEDU	GO:0050776	BP	regulation of immune response	101	0.317803	2.54971	1.13428e-05	0.000556538	404	tags=50%
ENSG00000228308	MEDU	GO:0002719	BP	negative regulation of cytokine production involved in immune response	11	0.700694	2.5805	1.41487e-05	0.000673961	442	tags=100%
ENSG00000228308	MEDU	GO:0030666	CC	endocytic vesicle membrane	24	0.513422	2.62404	1.75877e-05	0.000817828	371	tags=71%
ENSG00000228308	MEDU	GO:0030135	CC	coated vesicle	31	0.464549	2.61032	1.83497e-05	0.000833418	371	tags=65%
ENSG00000228308	MEDU	GO:0042269	BP	regulation of natural killer cell mediated cytotoxicity	11	0.687563	2.53214	2.23868e-05	0.000971587	371	tags=91%
ENSG00000228308	MEDU	GO:0045954	BP	positive regulation of natural killer cell mediated cytotoxicity	11	0.687563	2.53214	2.23868e-05	0.000971587	371	tags=91%
ENSG00000228308	MEDU	GO:0045785	BP	positive regulation of cell adhesion	51	0.386852	2.54939	3.51544e-05	0.00149254	165	tags=41%
ENSG00000228308	MEDU	GO:0002701	BP	negative regulation of production of molecular mediator of immune response	14	0.637045	2.60521	3.75169e-05	0.00155895	442	tags=93%
ENSG00000228308	MEDU	GO:0034377	BP	plasma lipoprotein particle assembly	10	0.700208	2.46753	4.55867e-05	0.0017457	442	tags=100%
ENSG00000228308	MEDU	GO:0065005	BP	protein-lipid complex assembly	10	0.700208	2.46753	4.55867e-05	0.0017457	442	tags=100%
ENSG00000228308	MEDU	GO:0071825	BP	protein-lipid complex organization	10	0.700208	2.46753	4.55867e-05	0.0017457	442	tags=100%
ENSG00000228308	MEDU	GO:0071827	BP	plasma lipoprotein particle organization	10	0.700208	2.46753	4.55867e-05	0.0017457	442	tags=100%
ENSG00000228308	MEDU	GO:0001819	BP	positive regulation of cytokine production	69	0.345002	2.49138	5.03723e-05	0.00189187	630	tags=71%
ENSG00000228308	MEDU	GO:0050777	BP	negative regulation of immune response	22	0.516942	2.5466	5.2579e-05	0.00193748	397	tags=73%
ENSG00000228308	MEDU	GO:0002700	BP	regulation of production of molecular mediator of immune response	24	0.490556	2.50717	5.42876e-05	0.0019634	607	tags=88%
ENSG00000228308	MEDU	GO:0030665	CC	clathrin-coated vesicle membrane	15	0.610202	2.57781	5.63355e-05	0.0019647	205	tags=67%
ENSG00000228308	MEDU	GO:0022409	BP	positive regulation of cell-cell adhesion	43	0.404699	2.52621	5.53862e-05	0.0019647	320	tags=53%
ENSG00000228308	MEDU	GO:0034394	BP	protein localization to cell surface	12	-0.622224	-2.68564	6.01704e-05	0.00206163	251	tags=83%
ENSG00000228308	MEDU	GO:0070821	CC	tertiary granule membrane	17	-0.524986	-2.76801	6.38177e-05	0.00211247	272	tags=76%
ENSG00000228308	MEDU	GO:0002683	BP	negative regulation of immune system process	42	0.408509	2.52453	6.36595e-05	0.00211247	481	tags=67%
ENSG00000228308	MEDU	GO:0140375	MF	immune receptor activity	17	0.572228	2.54646	7.20381e-05	0.00234484	213	tags=65%
ENSG00000228308	MEDU	GO:1903039	BP	positive regulation of leukocyte cell-cell adhesion	38	0.423037	2.52015	7.66144e-05	0.00245292	320	tags=55%
ENSG00000228308	MEDU	GO:0038064	MF	collagen receptor activity	10	-0.646773	-2.54726	8.04308e-05	0.00249336	520	tags=100%
ENSG00000228308	MEDU	GO:0038065	BP	collagen-activated signaling pathway	10	-0.646773	-2.54726	8.04308e-05	0.00249336	520	tags=100%
ENSG00000228308	MEDU	GO:0030155	BP	regulation of cell adhesion	76	0.327393	2.44043	9.82702e-05	0.00299878	320	tags=45%
ENSG00000228308	MEDU	GO:0030139	CC	endocytic vesicle	35	0.421399	2.4373	0.00010045	0.00301813	446	tags=66%
ENSG00000228308	MEDU	GO:0045087	BP	innate immune response	90	0.301048	2.34724	0.000137438	0.00401849	630	tags=66%
ENSG00000228308	MEDU	GO:0051239	BP	regulation of multicellular organismal process	255	0.215269	2.06605	0.000137859	0.00401849	414	tags=40%
ENSG00000228308	MEDU	GO:0042581	CC	specific granule	37	-0.331271	-2.6813	0.000142147	0.00407804	522	tags=73%
ENSG00000228308	MEDU	GO:0050863	BP	regulation of T cell activation	53	0.35789	2.40218	0.000144078	0.00407804	480	tags=60%
ENSG00000228308	MEDU	GO:0007159	BP	leukocyte cell-cell adhesion	48	0.371618	2.37837	0.000159056	0.00437515	320	tags=50%
ENSG00000228308	MEDU	GO:1903037	BP	regulation of leukocyte cell-cell adhesion	48	0.371618	2.37837	0.000159056	0.00437515	320	tags=50%
ENSG00000228308	MEDU	GO:0030136	CC	clathrin-coated vesicle	22	0.493238	2.42983	0.000161899	0.0043915	205	tags=55%
ENSG00000228308	MEDU	GO:0050870	BP	positive regulation of T cell activation	37	0.409172	2.42257	0.000171727	0.00459429	320	tags=54%
ENSG00000228308	MEDU	GO:0030672	CC	synaptic vesicle membrane	12	-0.594756	-2.56708	0.000178069	0.00463691	65	tags=67%
ENSG00000228308	MEDU	GO:0099501	CC	exocytic vesicle membrane	12	-0.594756	-2.56708	0.000178069	0.00463691	65	tags=67%
ENSG00000228308	MEDU	GO:0005319	MF	lipid transporter activity	22	0.487854	2.4033	0.000191604	0.00492372	205	tags=55%
ENSG00000228308	MEDU	GO:0002250	BP	adaptive immune response	77	0.305877	2.29211	0.00019548	0.00495809	809	tags=81%
ENSG00000228308	MEDU	GO:0051047	BP	positive regulation of secretion	27	0.457031	2.4657	0.000202082	0.00498452	397	tags=67%
ENSG00000228308	MEDU	GO:0019966	MF	interleukin-1 binding	10	-0.616239	-2.427	0.000204179	0.00498452	564	tags=100%
ENSG00000228308	MEDU	GO:0002710	BP	negative regulation of T cell mediated immunity	10	0.654056	2.30489	0.00020406	0.00498452	397	tags=90%
ENSG00000228308	MEDU	GO:0099601	BP	regulation of neurotransmitter receptor activity	12	-0.587471	-2.53564	0.000220098	0.00527095	65	tags=67%
ENSG00000228308	MEDU	GO:0002698	BP	negative regulation of immune effector process	22	0.483808	2.38337	0.00022131	0.00527095	607	tags=86%
ENSG00000228308	MEDU	GO:0034381	BP	plasma lipoprotein particle clearance	11	0.638044	2.34978	0.000227609	0.00529191	442	tags=91%
ENSG00000228308	MEDU	GO:0097006	BP	regulation of plasma lipoprotein particle levels	11	0.638044	2.34978	0.000227609	0.00529191	442	tags=91%
ENSG00000228308	MEDU	GO:1904724	CC	tertiary granule lumen	13	-0.560849	-2.56801	0.000231581	0.00532092	520	tags=92%
ENSG00000228308	MEDU	GO:0051241	BP	negative regulation of multicellular organismal process	91	0.283686	2.22209	0.000285705	0.00648816	442	tags=49%
ENSG00000228308	MEDU	GO:0010628	BP	positive regulation of gene expression	103	0.283811	2.29615	0.000296546	0.00665695	709	tags=70%
ENSG00000228308	MEDU	GO:0022407	BP	regulation of cell-cell adhesion	58	0.335411	2.31226	0.000324726	0.00712573	320	tags=47%
ENSG00000228308	MEDU	GO:0002376	BP	immune system process	239	0.212411	2.0281	0.000323852	0.00712573	634	tags=55%
ENSG00000228308	MEDU	GO:0002228	BP	natural killer cell mediated immunity	14	0.58181	2.37933	0.000339418	0.00736537	371	tags=79%
ENSG00000228308	MEDU	GO:0046649	BP	lymphocyte activation	98	0.27678	2.2082	0.00034431	0.00738942	397	tags=46%
ENSG00000228308	MEDU	GO:0060291	BP	long-term synaptic potentiation	11	-0.603801	-2.50626	0.000352643	0.00748601	65	tags=73%
ENSG00000228308	MEDU	GO:1903532	BP	positive regulation of secretion by cell	26	0.444263	2.33636	0.000380609	0.0079928	397	tags=65%
ENSG00000228308	MEDU	GO:0051240	BP	positive regulation of multicellular organismal process	156	0.236384	2.0911	0.000422965	0.00878778	632	tags=58%
ENSG00000228308	MEDU	GO:0140352	BP	export from cell	66	0.312406	2.22642	0.000428579	0.00881068	574	tags=64%
ENSG00000228308	MEDU	GO:0002702	BP	positive regulation of production of molecular mediator of immune response	18	0.516013	2.34011	0.000443904	0.00903067	371	tags=72%
ENSG00000228308	MEDU	GO:0005770	CC	late endosome	19	0.508593	2.36525	0.000457361	0.00912095	373	tags=68%
ENSG00000228308	MEDU	GO:0032103	BP	positive regulation of response to external stimulus	56	0.336229	2.28899	0.000457682	0.00912095	714	tags=77%
ENSG00000228308	MEDU	GO:0032731	BP	positive regulation of interleukin-1 beta production	20	0.489041	2.31538	0.000511201	0.0100835	630	tags=90%
ENSG00000228308	MEDU	GO:0001775	BP	cell activation	117	0.265102	2.19506	0.000516309	0.0100835	371	tags=43%
ENSG00000228308	MEDU	GO:0035579	CC	specific granule membrane	22	-0.391292	-2.38028	0.000529244	0.0102338	211	tags=59%
ENSG00000228308	MEDU	GO:0030301	BP	cholesterol transport	17	0.522268	2.32413	0.000572506	0.0108914	442	tags=76%
ENSG00000228308	MEDU	GO:0032102	BP	negative regulation of response to external stimulus	43	0.361567	2.25697	0.000589919	0.0108914	499	tags=63%
ENSG00000228308	MEDU	GO:0031349	BP	positive regulation of defense response	48	0.351261	2.24808	0.000577731	0.0108914	497	tags=62%
ENSG00000228308	MEDU	GO:0007155	BP	cell adhesion	122	0.254197	2.12299	0.000580197	0.0108914	233	tags=32%
ENSG00000228308	MEDU	GO:0009891	BP	positive regulation of biosynthetic process	222	0.209502	1.97389	0.00059671	0.0108914	759	tags=65%
ENSG00000228308	MEDU	GO:0031328	BP	positive regulation of cellular biosynthetic process	222	0.209502	1.97389	0.00059671	0.0108914	759	tags=65%
ENSG00000228308	MEDU	GO:0098542	BP	defense response to other organism	117	0.262896	2.17679	0.000603162	0.0109072	799	tags=74%
ENSG00000228308	MEDU	GO:0032732	BP	positive regulation of interleukin-1 production	23	0.469212	2.36787	0.000663402	0.0118865	630	tags=87%
ENSG00000228308	MEDU	GO:1900016	BP	negative regulation of cytokine production involved in inflammatory response	13	-0.525035	-2.40402	0.00068086	0.0120884	697	tags=100%
ENSG00000228308	MEDU	GO:0042267	BP	natural killer cell mediated cytotoxicity	13	0.567631	2.23549	0.000758603	0.0133372	371	tags=77%
ENSG00000228308	MEDU	GO:0032940	BP	secretion by cell	60	0.319405	2.22024	0.000764859	0.0133372	490	tags=58%
ENSG00000228308	MEDU	GO:0016209	MF	antioxidant activity	11	0.603369	2.22208	0.000826846	0.0142905	158	tags=64%
ENSG00000228308	MEDU	GO:0033218	MF	amide binding	50	0.328642	2.14974	0.000838732	0.0143688	825	tags=86%
ENSG00000228308	MEDU	GO:0042605	MF	peptide antigen binding	24	0.432064	2.20822	0.000850214	0.0144389	371	tags=62%
ENSG00000228308	MEDU	GO:0002367	BP	cytokine production involved in immune response	18	0.496178	2.25016	0.00086758	0.0144819	607	tags=89%
ENSG00000228308	MEDU	GO:0002718	BP	regulation of cytokine production involved in immune response	18	0.496178	2.25016	0.00086758	0.0144819	607	tags=89%
ENSG00000228308	MEDU	GO:0032412	BP	regulation of monoatomic ion transmembrane transporter activity	16	-0.465271	-2.37905	0.000877217	0.0145187	65	tags=56%
ENSG00000228308	MEDU	GO:0008021	CC	synaptic vesicle	15	-0.450329	-2.22757	0.000924175	0.0150409	65	tags=53%
ENSG00000228308	MEDU	GO:0051336	BP	regulation of hydrolase activity	51	0.334444	2.20402	0.000921012	0.0150409	632	tags=71%
ENSG00000228308	MEDU	GO:0031325	BP	positive regulation of cellular metabolic process	256	0.199467	1.9168	0.00095279	0.0153785	759	tags=64%
ENSG00000228308	MEDU	GO:0003823	MF	antigen binding	30	0.406081	2.24956	0.00104208	0.0166818	799	tags=93%
ENSG00000228308	MEDU	GO:0002285	BP	lymphocyte activation involved in immune response	35	0.374753	2.1675	0.00107429	0.0170576	371	tags=54%
ENSG00000228308	MEDU	GO:0015918	BP	sterol transport	18	0.486794	2.2076	0.00110139	0.0173469	442	tags=72%
ENSG00000228308	MEDU	GO:0051250	BP	negative regulation of lymphocyte activation	24	0.426032	2.1774	0.0011356	0.0177426	397	tags=62%
ENSG00000228308	MEDU	GO:0006955	BP	immune response	189	0.211084	1.93873	0.00115167	0.0178508	799	tags=68%
ENSG00000228308	MEDU	GO:0019730	BP	antimicrobial humoral response	16	0.515792	2.22728	0.00118845	0.0182759	364	tags=69%
ENSG00000228308	MEDU	GO:0042742	BP	defense response to bacterium	28	0.416338	2.26067	0.00120474	0.0183817	341	tags=57%
ENSG00000228308	MEDU	GO:0032409	BP	regulation of transporter activity	18	-0.410925	-2.22979	0.0013223	0.020019	65	tags=50%
ENSG00000228308	MEDU	GO:0002833	BP	positive regulation of response to biotic stimulus	38	0.370939	2.20979	0.00136285	0.0200928	404	tags=58%
ENSG00000228308	MEDU	GO:0045089	BP	positive regulation of innate immune response	38	0.370939	2.20979	0.00136285	0.0200928	404	tags=58%
ENSG00000228308	MEDU	GO:0019731	BP	antibacterial humoral response	12	0.568104	2.1781	0.00136832	0.0200928	341	tags=75%
ENSG00000228308	MEDU	GO:0030658	CC	transport vesicle membrane	31	0.382393	2.14868	0.00136787	0.0200928	371	tags=55%
ENSG00000228308	MEDU	GO:0010955	BP	negative regulation of protein processing	13	-0.499519	-2.28719	0.00146122	0.0205307	564	tags=92%
ENSG00000228308	MEDU	GO:1903318	BP	negative regulation of protein maturation	13	-0.499519	-2.28719	0.00146122	0.0205307	564	tags=92%
ENSG00000228308	MEDU	GO:0048002	BP	antigen processing and presentation of peptide antigen	25	0.429228	2.2156	0.00144406	0.0205307	397	tags=64%
ENSG00000228308	MEDU	GO:0002707	BP	negative regulation of lymphocyte mediated immunity	11	0.588947	2.16896	0.00142256	0.0205307	397	tags=82%
ENSG00000228308	MEDU	GO:0002821	BP	positive regulation of adaptive immune response	31	0.381275	2.1424	0.0014357	0.0205307	799	tags=90%
ENSG00000228308	MEDU	GO:0002824	BP	positive regulation of adaptive immune response based on somatic recombination of immune receptors built from immunoglobulin superfamily domains	31	0.381275	2.1424	0.0014357	0.0205307	799	tags=90%
ENSG00000228308	MEDU	GO:0010557	BP	positive regulation of macromolecule biosynthetic process	216	0.203621	1.90962	0.00149832	0.0209016	759	tags=64%
ENSG00000228308	MEDU	GO:0009408	BP	response to heat	19	-0.401597	-2.24212	0.00151134	0.0209336	709	tags=89%
ENSG00000228308	MEDU	GO:0033344	BP	cholesterol efflux	14	0.537054	2.1963	0.00155051	0.0213249	442	tags=79%
ENSG00000228308	MEDU	GO:2000241	BP	regulation of reproductive process	23	0.44559	2.24866	0.00164566	0.0224754	462	tags=70%
ENSG00000228308	MEDU	GO:0022898	BP	regulation of transmembrane transporter activity	17	-0.435648	-2.29698	0.00169549	0.0229951	65	tags=53%
ENSG00000228308	MEDU	GO:0098869	BP	cellular oxidant detoxification	12	0.562126	2.15518	0.0017332	0.0231845	158	tags=58%
ENSG00000228308	MEDU	GO:0046903	BP	secretion	70	0.291509	2.10875	0.0017224	0.0231845	516	tags=57%
ENSG00000228308	MEDU	GO:0050806	BP	positive regulation of synaptic transmission	16	-0.442388	-2.26204	0.0017631	0.023424	65	tags=56%
ENSG00000228308	MEDU	GO:0006959	BP	humoral immune response	26	0.41654	2.19056	0.00179571	0.0236961	364	tags=58%
ENSG00000228308	MEDU	GO:0045321	BP	leukocyte activation	106	0.251077	2.04618	0.00183876	0.0241014	397	tags=43%
ENSG00000228308	MEDU	GO:0038023	MF	signaling receptor activity	162	0.220971	1.96354	0.00195824	0.0253275	250	tags=30%
ENSG00000228308	MEDU	GO:0060089	MF	molecular transducer activity	162	0.220971	1.96354	0.00195824	0.0253275	250	tags=30%
ENSG00000228308	MEDU	GO:0050900	BP	leukocyte migration	26	0.41156	2.16437	0.00207739	0.0265173	698	tags=85%
ENSG00000228308	MEDU	GO:0010008	CC	endosome membrane	41	0.340567	2.10221	0.00207299	0.0265173	373	tags=51%
ENSG00000228308	MEDU	GO:0045088	BP	regulation of innate immune response	40	0.346528	2.11841	0.00210495	0.0266946	404	tags=55%
ENSG00000228308	MEDU	GO:0002440	BP	production of molecular mediator of immune response	29	0.394358	2.16765	0.00223179	0.0281097	607	tags=76%
ENSG00000228308	MEDU	GO:0042277	MF	peptide binding	45	0.338962	2.13927	0.00227411	0.0281097	816	tags=87%
ENSG00000228308	MEDU	GO:0002831	BP	regulation of response to biotic stimulus	53	0.310316	2.08286	0.0022679	0.0281097	799	tags=81%
ENSG00000228308	MEDU	GO:0001817	BP	regulation of cytokine production	102	0.24363	1.95913	0.00226788	0.0281097	630	tags=60%
ENSG00000228308	MEDU	GO:0065003	BP	protein-containing complex assembly	103	0.256644	2.07636	0.00229024	0.0281311	749	tags=70%
ENSG00000228308	MEDU	GO:0098793	CC	presynapse	22	-0.354389	-2.15579	0.00233054	0.028296	65	tags=45%
ENSG00000228308	MEDU	GO:0042157	BP	lipoprotein metabolic process	13	0.534971	2.10687	0.00233264	0.028296	205	tags=62%
ENSG00000228308	MEDU	GO:1901223	BP	negative regulation of non-canonical NF-kappaB signal transduction	11	0.570139	2.0997	0.00235318	0.0283689	630	tags=100%
ENSG00000228308	MEDU	GO:0031347	BP	regulation of defense response	104	0.24305	1.9737	0.00241024	0.0287024	898	tags=81%
ENSG00000228308	MEDU	GO:0001816	BP	cytokine production	104	0.242877	1.9723	0.00241024	0.0287024	630	tags=60%
ENSG00000228308	MEDU	GO:0043299	BP	leukocyte degranulation	14	0.524861	2.14643	0.00252436	0.0298793	607	tags=93%
ENSG00000228308	MEDU	GO:0002369	BP	T cell cytokine production	13	0.531989	2.09512	0.00256721	0.0300225	686	tags=100%
ENSG00000228308	MEDU	GO:0002724	BP	regulation of T cell cytokine production	13	0.531989	2.09512	0.00256721	0.0300225	686	tags=100%
ENSG00000228308	MEDU	GO:0002705	BP	positive regulation of leukocyte mediated immunity	32	0.361817	2.04324	0.00262582	0.0303445	799	tags=88%
ENSG00000228308	MEDU	GO:0002708	BP	positive regulation of lymphocyte mediated immunity	32	0.361817	2.04324	0.00262582	0.0303445	799	tags=88%
ENSG00000228308	MEDU	GO:0019827	BP	stem cell population maintenance	13	0.5297	2.08611	0.00280254	0.032008	439	tags=77%
ENSG00000228308	MEDU	GO:0098727	BP	maintenance of cell number	13	0.5297	2.08611	0.00280254	0.032008	439	tags=77%
ENSG00000228308	MEDU	GO:0002263	BP	cell activation involved in immune response	42	0.343124	2.12046	0.00299746	0.0336439	385	tags=52%
ENSG00000228308	MEDU	GO:0002366	BP	leukocyte activation involved in immune response	42	0.343124	2.12046	0.00299746	0.0336439	385	tags=52%
ENSG00000228308	MEDU	GO:0051050	BP	positive regulation of transport	59	0.298958	2.07197	0.00296531	0.0336439	442	tags=53%
ENSG00000228308	MEDU	GO:0002697	BP	regulation of immune effector process	51	0.307627	2.02729	0.00321029	0.0358268	799	tags=80%
ENSG00000228308	MEDU	GO:0010604	BP	positive regulation of macromolecule metabolic process	257	0.189532	1.82185	0.00325359	0.0361038	759	tags=63%
ENSG00000228308	MEDU	GO:0005902	CC	microvillus	11	0.555171	2.04457	0.00328669	0.036265	343	tags=73%
ENSG00000228308	MEDU	GO:0048878	BP	chemical homeostasis	67	0.285167	2.04409	0.00335022	0.036553	574	tags=61%
ENSG00000228308	MEDU	GO:0002819	BP	regulation of adaptive immune response	39	0.337468	2.03129	0.00334439	0.036553	799	tags=85%
ENSG00000228308	MEDU	GO:0002695	BP	negative regulation of leukocyte activation	25	0.399987	2.06466	0.00357399	0.0385636	397	tags=60%
ENSG00000228308	MEDU	GO:0050866	BP	negative regulation of cell activation	25	0.399987	2.06466	0.00357399	0.0385636	397	tags=60%
ENSG00000228308	MEDU	GO:0032090	MF	Pyrin domain binding	10	0.569743	2.00777	0.00376309	0.0403808	630	tags=100%
ENSG00000228308	MEDU	GO:0032101	BP	regulation of response to external stimulus	119	0.230561	1.91993	0.00393207	0.0419636	898	tags=79%
ENSG00000228308	MEDU	GO:0032691	BP	negative regulation of interleukin-1 beta production	11	-0.51097	-2.12094	0.00402524	0.0425531	564	tags=91%
ENSG00000228308	MEDU	GO:0098797	CC	plasma membrane protein complex	63	0.283974	2.00622	0.00403089	0.0425531	444	tags=51%
ENSG00000228308	MEDU	GO:0051607	BP	defense response to virus	29	0.378371	2.07978	0.00420958	0.0434286	799	tags=90%
ENSG00000228308	MEDU	GO:0140546	BP	defense response to symbiont	29	0.378371	2.07978	0.00420958	0.0434286	799	tags=90%
ENSG00000228308	MEDU	GO:0045055	BP	regulated exocytosis	21	0.425765	2.05617	0.004225	0.0434286	607	tags=81%
ENSG00000228308	MEDU	GO:0048585	BP	negative regulation of response to stimulus	143	0.220231	1.91301	0.00416937	0.0434286	640	tags=57%
ENSG00000228308	MEDU	GO:0031323	BP	regulation of cellular metabolic process	444	0.167336	1.70507	0.00422256	0.0434286	762	tags=60%
ENSG00000228308	MEDU	GO:0052547	BP	regulation of peptidase activity	29	0.377615	2.07562	0.00448562	0.045866	630	tags=76%
ENSG00000228308	MEDU	GO:0002711	BP	positive regulation of T cell mediated immunity	25	0.39345	2.03092	0.00458142	0.0466016	799	tags=92%
ENSG00000228308	MEDU	GO:0006887	BP	exocytosis	26	0.393182	2.06772	0.00469426	0.047502	607	tags=77%
ENSG00000228308	MEDU	GO:0022600	BP	digestive system process	17	0.464933	2.06899	0.00474874	0.0478056	527	tags=76%
ENSG00000228308	MEDU	GO:0019828	MF	aspartic-type endopeptidase inhibitor activity	11	-0.498609	-2.06963	0.00491972	0.0492729	564	tags=91%
ENSG00000271824	PUTM	GO:0032588	CC	trans-Golgi network membrane	21	0.682737	2.99591	3.68993e-09	3.80888e-06	159	tags=86%
ENSG00000271824	PUTM	GO:0030669	CC	clathrin-coated endocytic vesicle membrane	19	0.705631	2.98419	1.17016e-08	3.80888e-06	153	tags=89%
ENSG00000271824	PUTM	GO:0045334	CC	clathrin-coated endocytic vesicle	19	0.705631	2.98419	1.17016e-08	3.80888e-06	153	tags=89%
ENSG00000271824	PUTM	GO:0030665	CC	clathrin-coated vesicle membrane	21	0.674137	2.95818	7.4163e-09	3.80888e-06	153	tags=86%
ENSG00000271824	PUTM	GO:0005802	CC	trans-Golgi network	25	0.637437	3.01297	1.70837e-08	4.44859e-06	159	tags=80%
ENSG00000271824	PUTM	GO:0051087	MF	protein-folding chaperone binding	13	-0.766276	-3.43363	4.09326e-08	8.88238e-06	80	tags=92%
ENSG00000271824	PUTM	GO:0098791	CC	Golgi apparatus subcompartment	30	0.572104	2.83737	1.22957e-07	2.287e-05	159	tags=73%
ENSG00000271824	PUTM	GO:0030136	CC	clathrin-coated vesicle	25	0.60006	2.8363	2.43048e-07	3.95561e-05	153	tags=76%
ENSG00000271824	PUTM	GO:0005765	CC	lysosomal membrane	45	0.477594	2.71291	9.41309e-07	0.000111417	317	tags=89%
ENSG00000271824	PUTM	GO:0098852	CC	lytic vacuole membrane	45	0.477594	2.71291	9.41309e-07	0.000111417	317	tags=89%
ENSG00000271824	PUTM	GO:0005774	CC	vacuolar membrane	47	0.465863	2.67191	8.62536e-07	0.000111417	317	tags=87%
ENSG00000271824	PUTM	GO:0002396	BP	MHC protein complex assembly	24	0.566616	2.62856	4.64388e-06	0.000403089	307	tags=100%
ENSG00000271824	PUTM	GO:0002399	BP	MHC class II protein complex assembly	24	0.566616	2.62856	4.64388e-06	0.000403089	307	tags=100%
ENSG00000271824	PUTM	GO:0002501	BP	peptide antigen assembly with MHC protein complex	24	0.566616	2.62856	4.64388e-06	0.000403089	307	tags=100%
ENSG00000271824	PUTM	GO:0002503	BP	peptide antigen assembly with MHC class II protein complex	24	0.566616	2.62856	4.64388e-06	0.000403089	307	tags=100%
ENSG00000271824	PUTM	GO:0098553	CC	lumenal side of endoplasmic reticulum membrane	23	0.566882	2.59228	6.51617e-06	0.000499062	153	tags=70%
ENSG00000271824	PUTM	GO:0098576	CC	lumenal side of membrane	23	0.566882	2.59228	6.51617e-06	0.000499062	153	tags=70%
ENSG00000271824	PUTM	GO:0012507	CC	ER to Golgi transport vesicle membrane	26	0.524765	2.50849	9.17825e-06	0.000628952	153	tags=65%
ENSG00000271824	PUTM	GO:0030134	CC	COPII-coated ER to Golgi transport vesicle	26	0.524765	2.50849	9.17825e-06	0.000628952	153	tags=65%
ENSG00000271824	PUTM	GO:0002478	BP	antigen processing and presentation of exogenous peptide antigen	25	0.534369	2.5258	1.3673e-05	0.000712088	307	tags=96%
ENSG00000271824	PUTM	GO:0019884	BP	antigen processing and presentation of exogenous antigen	25	0.534369	2.5258	1.3673e-05	0.000712088	307	tags=96%
ENSG00000271824	PUTM	GO:0019886	BP	antigen processing and presentation of exogenous peptide antigen via MHC class II	25	0.534369	2.5258	1.3673e-05	0.000712088	307	tags=96%
ENSG00000271824	PUTM	GO:0023023	MF	MHC protein complex binding	25	0.534369	2.5258	1.3673e-05	0.000712088	307	tags=96%
ENSG00000271824	PUTM	GO:0023026	MF	MHC class II protein complex binding	25	0.534369	2.5258	1.3673e-05	0.000712088	307	tags=96%
ENSG00000271824	PUTM	GO:0042613	CC	MHC class II protein complex	25	0.534369	2.5258	1.3673e-05	0.000712088	307	tags=96%
ENSG00000271824	PUTM	GO:0031902	CC	late endosome membrane	30	0.501298	2.48621	1.62906e-05	0.000815784	317	tags=93%
ENSG00000271824	PUTM	GO:0030662	CC	coated vesicle membrane	31	0.483481	2.44522	2.84677e-05	0.00137278	153	tags=61%
ENSG00000271824	PUTM	GO:0002495	BP	antigen processing and presentation of peptide antigen via MHC class II	26	0.506853	2.42287	3.10774e-05	0.00139527	307	tags=92%
ENSG00000271824	PUTM	GO:0002504	BP	antigen processing and presentation of peptide or polysaccharide antigen via MHC class II	26	0.506853	2.42287	3.10774e-05	0.00139527	307	tags=92%
ENSG00000271824	PUTM	GO:0090068	BP	positive regulation of cell cycle process	10	-0.698651	-2.77798	3.50331e-05	0.00152044	212	tags=100%
ENSG00000271824	PUTM	GO:0030133	CC	transport vesicle	49	0.397486	2.29424	6.6169e-05	0.0027791	183	tags=55%
ENSG00000271824	PUTM	GO:0019903	MF	protein phosphatase binding	13	-0.585168	-2.6221	7.87327e-05	0.00320344	227	tags=92%
ENSG00000271824	PUTM	GO:0030135	CC	coated vesicle	35	0.444064	2.33139	8.31429e-05	0.00328036	153	tags=57%
ENSG00000271824	PUTM	GO:0030658	CC	transport vesicle membrane	37	0.429191	2.28896	0.000134029	0.00498671	183	tags=59%
ENSG00000271824	PUTM	GO:0000323	CC	lytic vacuole	55	0.375916	2.25104	0.000137881	0.00498671	317	tags=76%
ENSG00000271824	PUTM	GO:0005764	CC	lysosome	55	0.375916	2.25104	0.000137881	0.00498671	317	tags=76%
ENSG00000271824	PUTM	GO:0140375	MF	immune receptor activity	12	0.654123	2.31945	0.000166614	0.00586301	157	tags=83%
ENSG00000271824	PUTM	GO:0045787	BP	positive regulation of cell cycle	14	-0.53997	-2.53601	0.000208573	0.00714637	320	tags=100%
ENSG00000271824	PUTM	GO:0005773	CC	vacuole	57	0.369598	2.24304	0.000216549	0.00722942	317	tags=75%
ENSG00000271824	PUTM	GO:0005770	CC	late endosome	35	0.414875	2.17814	0.000445213	0.0144917	317	tags=83%
ENSG00000271824	PUTM	GO:0050851	BP	antigen receptor-mediated signaling pathway	11	0.623462	2.1302	0.000532884	0.0169223	117	tags=73%
ENSG00000271824	PUTM	GO:0002468	BP	dendritic cell antigen processing and presentation	10	0.635399	2.10305	0.00057173	0.0177236	153	tags=80%
ENSG00000271824	PUTM	GO:0004857	MF	enzyme inhibitor activity	13	-0.521084	-2.33494	0.000589686	0.0178551	332	tags=100%
ENSG00000271824	PUTM	GO:0140352	BP	export from cell	53	0.349201	2.06259	0.000608894	0.0180177	72	tags=30%
ENSG00000271824	PUTM	GO:0032940	BP	secretion by cell	47	0.367313	2.10669	0.000737255	0.0198947	72	tags=32%
ENSG00000271824	PUTM	GO:0035710	BP	CD4-positive alpha-beta T cell activation	10	0.625958	2.0718	0.000764006	0.0198947	153	tags=80%
ENSG00000271824	PUTM	GO:2000514	BP	regulation of CD4-positive alpha-beta T cell activation	10	0.625958	2.0718	0.000764006	0.0198947	153	tags=80%
ENSG00000271824	PUTM	GO:2000516	BP	positive regulation of CD4-positive alpha-beta T cell activation	10	0.625958	2.0718	0.000764006	0.0198947	153	tags=80%
ENSG00000271824	PUTM	GO:0012506	CC	vesicle membrane	92	0.298943	2.02437	0.000753731	0.0198947	321	tags=67%
ENSG00000271824	PUTM	GO:0030659	CC	cytoplasmic vesicle membrane	92	0.298943	2.02437	0.000753731	0.0198947	321	tags=67%
ENSG00000271824	PUTM	GO:0050777	BP	negative regulation of immune response	13	-0.512048	-2.29445	0.000817628	0.0207428	338	tags=100%
ENSG00000271824	PUTM	GO:0046903	BP	secretion	49	0.352329	2.0336	0.000828436	0.0207428	72	tags=31%
ENSG00000271824	PUTM	GO:0045931	BP	positive regulation of mitotic cell cycle	11	-0.543544	-2.26589	0.00116291	0.0280391	316	tags=100%
ENSG00000271824	PUTM	GO:0061077	BP	chaperone-mediated protein folding	11	-0.542803	-2.26281	0.00116291	0.0280391	34	tags=64%
ENSG00000271824	PUTM	GO:0030246	MF	carbohydrate binding	12	0.598029	2.12055	0.00123089	0.0282033	153	tags=75%
ENSG00000271824	PUTM	GO:0003823	MF	antigen binding	30	0.416204	2.06418	0.00125637	0.0282033	307	tags=80%
ENSG00000271824	PUTM	GO:0042605	MF	peptide antigen binding	30	0.416204	2.06418	0.00125637	0.0282033	307	tags=80%
ENSG00000271824	PUTM	GO:0010008	CC	endosome membrane	57	0.337867	2.05046	0.00122779	0.0282033	345	tags=77%
ENSG00000271824	PUTM	GO:0048732	BP	gland development	27	-0.342444	-2.25796	0.00142555	0.0314587	281	tags=81%
ENSG00000271824	PUTM	GO:0005794	CC	Golgi apparatus	88	0.291893	1.95779	0.0020128	0.0436777	179	tags=44%
ENSG00000271824	PUTM	GO:0000139	CC	Golgi membrane	55	0.332588	1.99159	0.00205089	0.0437748	179	tags=49%
ENSG00000271824	PUTM	GO:0019208	MF	phosphatase regulator activity	10	-0.555964	-2.21063	0.00223992	0.0470384	223	tags=90%
ENSG00000271824	PUTM	GO:0030666	CC	endocytic vesicle membrane	33	0.385756	1.98603	0.00232004	0.0479474	153	tags=52%
