## Supplementary Table S16 for "Genetic regulation of lncRNA expression in the whole human brain"

### Sheet: Sheet1
Supplementary Table S16 Functional annotation of independent eSNPs and non-eSNPs in the ten brain regions
Brain regions	The number of independent eSNPs											The number of independent non-eSNPs
	ncRNA intronic	ncRNA exonic	ncRNA splicing	upstream	downstream	5’-UTR	3’-UTR	exonic	intronic	intergenic	splicing	ncRNA intronic	ncRNA exonic	ncRNA splicing	upstream	downstream	5’-UTR	3’-UTR	exonic	intronic	intergenic	splicing
CRBL	89	17	1	6	7	2	13	9	251	251	0	35677	2241	8	4033	3938	1246	6054	4085	222311	312692	14
FCTX	76	20	2	15	10	3	9	3	185	224	0	35620	2129	12	4030	3924	1257	5964	4124	222974	312463	20
HIPP	73	17	1	8	10	1	8	5	138	209	0	35891	2212	10	4019	4000	1272	5999	4193	224104	313697	15
MEDU	53	19	1	12	8	1	4	3	96	148	0	36077	2315	11	4144	4063	1229	6014	4202	225171	314186	17
OCTX	65	16	3	9	6	2	5	7	161	186	0	35739	2195	11	4058	4006	1264	5926	4149	223187	313007	24
PUTM	38	7	1	7	3	1	6	6	78	98	0	35855	2251	10	4060	4016	1242	6019	4187	223856	316155	12
SNIG	29	8	0	4	3	2	4	4	49	64	0	36167	2237	8	4066	3986	1218	6053	4138	224176	314856	17
TCTX	90	21	1	13	8	1	14	5	181	209	0	35938	2139	6	4080	3959	1233	5878	4122	223271	313313	17
THAL	51	15	0	5	5	0	3	6	91	118	0	35583	2186	12	4096	4072	1259	6025	4081	224348	314511	14
WHMT	89	22	0	15	5	2	5	8	146	257	0	35203	2156	12	3950	3916	1247	5857	4127	222399	311593	18
Whole brain	404	90	4	47	40	13	39	24	889	1078	0	120250	7542	35	13371	13321	3992	19128	13026	713364	1023056	47
Note: if the count of independent eSNPs or non-eSNPs in a given function type is zero, that function type is not used to the Fisher’s exact test in corresponding brain regions.
